# Single cell transcriptomics reveals that air-liquid interface culture promotes goblet cell differentiation and inhibits glycolysis in cell monolayers derived from rabbit caecum organoids

**DOI:** 10.1101/2025.07.21.665913

**Authors:** Tania Malonga, Emeline Lhuillier, Christelle Moreau, Elodie Riant, Cédric Cabau, Nathalie Vialaneix, Martin Beaumont

## Abstract

Faithfully recapitulating the cellular heterogeneity of the intestinal epithelium is essential when using organoid models. Air-liquid interface (ALI) culture has been shown to promote secretory cell differentiation but its impact on gene expression in each epithelial cell type remains unclear. In this study, we used single-cell RNA sequencing (scRNA-seq) to characterize the cellular heterogeneity of rabbit caecum-derived organoid monolayers grown under immerged or ALI conditions. We then compared these organoid cell type-specific gene expression profiles to a scRNA-seq atlas of the rabbit caecal epithelium *in vivo*. We selected the rabbit model notably because, unlike mice, it possesses BEST4+ epithelial cells, a newly discovered subset of mature absorptive cells. Our analysis revealed a high degree of transcriptomic similarity between *in vivo* and organoid-derived stem and transit-amplifying cells. ALI culture markedly enhanced the differentiation of the secretory lineage, especially goblet cells, which transcriptome closely resembled that of *in vivo* goblet cells. Furthermore, ALI was the only condition allowing the detection of enteroendocrine cells. BEST4+ cells, however, were absent from organoids in immerged or ALI conditions despite their presence *in vivo*. In addition, ALI culture led to a consistent downregulation of hypoxia and glycolysis-associated genes across all cell types, which suggests a metabolic shift likely driven by increased oxygen availability in ALI conditions. Cell-cell communication analyses further indicated that bone morphogenic protein (BMP) and fibroblast growth factor (FGF) signaling under ALI more closely mirrored *in vivo* patterns than under immerged condition. Altogether, these results demonstrate that ALI culture allows to better recapitulate the *in vivo* cellular heterogeneity and molecular signatures of the rabbit intestinal epithelium. Future optimization of culture conditions could enhance the physiological relevance of this organoid model, for instance by delivering oxygen exclusively to the basal side, as occurs *in vivo*.
