## Supplementary material for "Single cell transcriptomics reveals that air-liquid interface culture promotes goblet cell differentiation and inhibits glycolysis in cell monolayers derived from rabbit caecum organoids": Table S6

### Sheet: Stem_cells
ID	Description	GeneRatio	BgRatio	pvalue	p.adjust	geneID
GO:0002181	cytoplasmic translation	113/3733	132/6833	2.00955e-14	8.46222e-11	AARS1/CNBP/CPEB3/CPEB4/CSDE1/DENR/DHX29/DHX36/DHX9/DNAJC24/EIF2B3/EIF2S2/EIF2S3/EIF3A/EIF3B/EIF3D/EIF3E/EIF3F/EIF3H/EIF3I/EIF3J/EIF3K/EIF3M/EIF4A1/EIF4A2/EIF4B/EIF4G1/EIF4H/EIF5/ETF1/FAU/FMR1/FTSJ1/HNRNPD/HNRNPU/MTOR/NCBP1/NEMF/PABPC1/PAIP1/PKM/RACK1/RPL10/RPL10A/RPL11/RPL12/RPL13A/RPL14/RPL15/RPL17/RPL18A/RPL19/RPL21/RPL22/RPL22L1/RPL23/RPL23A/RPL24/RPL26/RPL26L1/RPL27A/RPL28/RPL29/RPL3/RPL30/RP…
GO:0009611	response to wounding	168/3733	234/6833	3.2149e-08	6.76897e-05	ACTB/AHNAK/AJUBA/AK3/ANO6/ANXA1/ANXA2/ANXA8/ARFGEF1/ARHGAP24/ARL8B/AURKA/B4GALT1/BAX/BCL2/BLOC1S4/BLOC1S6/BNIP3/BRAF/CASK/CASP3/CCN1/CCN2/CD151/CD44/CD9/CDK1/CDKN1A/CEACAM1/CERS2/CHMP2A/CHMP2B/CHMP3/CHMP4C/CHMP5/CLASP2/CLDN3/CLDN4/CLIC1/CNN2/CSRP1/CTNNA1/DAG1/DCBLD2/DDIT3/DDR1/DGKD/DGKH/DPYSL3/DSP/DST/DTNBP1/EDN1/ELK3/EPB41L4B/EPHB2/ERBB2/EXT1/F3/FERMT1/FGFR1OP2/FGFR2/FZD7/GIT1/GNAQ/GPX1/GRN/HBEG…
GO:1903034	regulation of response to wounding	50/3733	61/6833	6.4211e-06	0.00675982	ANO6/ANXA1/ANXA2/ARFGEF1/BRAF/CASK/CD9/CEACAM1/CERS2/CLASP2/CLDN3/CLDN4/EDN1/EPHB2/F3/FERMT1/GIT1/GRN/HBEGF/HRAS/IGF1R/INPP5F/ITGB1/KANK1/KLF4/LRIG2/MTOR/NFE2L2/OCLN/PDGFA/PLAU/PLAUR/PRDX2/PRKCE/PRKG1/PTEN/PTPRF/RREB1/SH2B3/SLC12A2/SMAD3/SRSF6/STK24/THBS1/TNFRSF12A/TSPAN8/UBASH3B/USF1/VKORC1/XBP1
GO:0051402	neuron apoptotic process	90/3733	122/6833	8.8581e-06	0.00730388	AARS1/ABL1/AIFM1/AMBRA1/APP/ATF4/BAX/BCL2/BCL2L1/BCL2L11/BID/BNIP3/BOK/BRAF/BTG2/CASP3/CASP7/CHL1/CLN3/CPEB4/CTNNB1/DDIT3/DIABLO/DNAJC5/EGLN2/EGLN3/FAM162A/FBXW7/FOXQ1/GAPDH/GBE1/GCLM/GPI/GPX1/GRN/GSK3A/HDGF/HIF1A/HMOX1/HRAS/HSP90AB1/HSPA5/HYOU1/IL6ST/JAK2/JUN/KRAS/MAX/MCL1/MECP2/MSH2/MYBL2/NCSTN/NDNF/NQO1/NR4A2/OXR1/PARK7/PARP1/PIGT/PIK3CA/POLB/PPARGC1A/PRKCI/PRKN/PRNP/PSEN1/RASA1/RETREG1/RHOA/R…
GO:0043524	negative regulation of neuron apoptotic process	51/3733	63/6833	1.04069e-05	0.00730388	AARS1/AMBRA1/BAX/BCL2/BCL2L1/BOK/BRAF/BTG2/CHL1/CLN3/CPEB4/DNAJC5/FOXQ1/GBE1/GCLM/GPI/GRN/HDGF/HIF1A/HMOX1/HRAS/HSP90AB1/HYOU1/IL6ST/JAK2/JUN/KRAS/MECP2/MSH2/NDNF/NR4A2/OXR1/PARK7/PIK3CA/PPARGC1A/PRKCI/PRKN/PSEN1/RASA1/RETREG1/RHOA/ROCK1/SET/SNX6/SOD2/STAMBP/THAP11/TOX3/TYRO3/VPS54/XRCC2
GO:0007155	cell adhesion	316/3733	500/6833	3.48145e-05	0.0183255	AATF/ABL1/ACER2/ACTB/ACTN1/ACTN4/ADAM10/ADAM9/ADGRG1/AGR2/AJUBA/AKIP1/ALCAM/AMBRA1/ANK3/ANXA1/ANXA2/APP/ARF6/ARHGAP5/ARID1B/ARID2/ARL2/ARPC2/ATP2C1/B4GALT1/BAD/BAIAP2L1/BCAS3/BCL2/BCL2L11/BCR/BLOC1S4/BRAF/BRD7/BSG/BST1/C1QBP/CADM1/CALR/CARMIL1/CASK/CASP3/CBLB/CCN1/CCN2/CD151/CD164/CD276/CD2AP/CD44/CD55/CD9/CDC42/CDC42EP1/CDH1/CDH17/CDHR3/CDK6/CDON/CEACAM1/CFDP1/CHL1/CHST4/CIB1/CITED2/CLASP2/CLDN2…

### Sheet: TA
ID	Description	GeneRatio	BgRatio	pvalue	p.adjust	qvalue	geneID	Count
GO:0042254	ribosome biogenesis	189/4292	240/6833	4.79078e-08	0.000125959	0.000125315	AATF/ABCE1/ABT1/BMS1/BOP1/BRIX1/BUD23/BYSL/C1D/C1QBP/CHD7/CINP/DCAF13/DDX10/DDX18/DDX21/DDX27/DDX31/DDX47/DDX49/DDX52/DDX54/DDX56/DHX29/DHX30/DIMT1/DIS3/DKC1/DROSHA/EBNA1BP2/EIF4A3/EMG1/ERI1/ERI2/ESF1/EXOSC1/EXOSC10/EXOSC2/EXOSC3/EXOSC4/EXOSC5/EXOSC6/EXOSC9/FBL/FRG1/FTSJ3/GAR1/GEMIN4/GLUL/GNL2/GNL3L/GPATCH4/GTF2H5/GTF3A/HEATR1/HEATR3/IMP3/IMP4/KRR1/LAS1L/LSG1/LSM6/LTV1/LYAR/MAK16/MALSU1/MDN1/METT…	189
GO:0022613	ribonucleoprotein complex biogenesis	276/4292	365/6833	5.98238e-08	0.000125959	0.000125315	AAR2/AATF/ABCE1/ABT1/AGO1/AGO3/ATR/BMS1/BOP1/BRIX1/BUD13/BUD23/BYSL/C1D/C1QBP/CELF1/CHD7/CINP/COIL/CPSF6/CRNKL1/DCAF13/DDX1/DDX10/DDX18/DDX20/DDX21/DDX27/DDX31/DDX39B/DDX46/DDX47/DDX49/DDX52/DDX54/DDX56/DENR/DHX29/DHX30/DICER1/DIMT1/DIS3/DKC1/DROSHA/EBNA1BP2/EIF3A/EIF3B/EIF3D/EIF3E/EIF3F/EIF3H/EIF3I/EIF3J/EIF3L/EIF3M/EIF4A3/EIF4B/EIF4H/EIF5/EMG1/ERI1/ERI2/ESF1/EXOSC1/EXOSC10/EXOSC2/EXOSC3/EXOSC4/…	276
GO:0006364	rRNA processing	143/4292	178/6833	2.31897e-07	0.000325506	0.000323842	ABT1/BMS1/BOP1/BRIX1/BUD23/BYSL/C1D/CHD7/DCAF13/DDX10/DDX18/DDX21/DDX27/DDX47/DDX49/DDX52/DDX54/DDX56/DIMT1/DIS3/DKC1/DROSHA/EBNA1BP2/EIF4A3/EMG1/ERI1/ERI2/ESF1/EXOSC1/EXOSC10/EXOSC2/EXOSC3/EXOSC4/EXOSC5/EXOSC6/EXOSC9/FBL/FRG1/FTSJ3/GAR1/GEMIN4/GTF2H5/HEATR1/IMP3/IMP4/KRR1/LAS1L/LSM6/LYAR/MAK16/MDN1/METTL16/METTL5/MPHOSPH10/MPHOSPH6/MRM2/MRPL1/MRPS11/MRTO4/MTREX/NAT10/NGDN/NIFK/NOL10/NOL11/NOL8/N…	143
GO:0016072	rRNA metabolic process	157/4292	204/6833	8.2477e-06	0.00694621	0.0069107	ABT1/BMS1/BOP1/BRIX1/BUD23/BYSL/C1D/CHD7/DCAF13/DDX10/DDX18/DDX21/DDX27/DDX47/DDX49/DDX52/DDX54/DDX56/DIMT1/DIS3/DKC1/DROSHA/EBNA1BP2/EIF4A3/EMG1/ERI1/ERI2/ESF1/EXOSC1/EXOSC10/EXOSC2/EXOSC3/EXOSC4/EXOSC5/EXOSC6/EXOSC9/FBL/FRG1/FTSJ3/GAR1/GEMIN4/GTF2H5/GTF3A/GTF3C4/GTF3C6/HEATR1/IMP3/IMP4/KRR1/LAS1L/LSM6/LYAR/MAK16/MARS1/MDN1/METTL16/METTL5/MPHOSPH10/MPHOSPH6/MRM2/MRPL1/MRPS11/MRTO4/MTOR/MTREX/NAT…	157
GO:0072522	purine-containing compound biosynthetic process	115/4292	146/6833	2.09127e-05	0.011206	0.0111488	ACACA/ACAT1/ACLY/ACOT7/ACSL3/ACSL4/ACSL5/ACSS2/ADCY7/ADORA2B/ADSL/ADSS2/AK2/AK3/ALDOA/ANTKMT/ATIC/ATP5F1A/ATP5F1C/ATP5F1D/ATP5F1E/ATP5MC1/ATP5MC3/ATP5ME/ATP5MF/ATP5MG/ATP5MJ/ATP5MK/ATP5PD/ATP5PF/ATP6V0C/ATP6V1A/COASY/DCK/DIP2A/DLAT/DMAC2L/ELOVL1/ELOVL6/ENO1/GART/GCDH/GUK1/HACD2/HPRT1/HSD17B12/HTD2/IMPDH1/IMPDH2/MTAP/MTHFD1/MTHFD2L/NDUFA10/NDUFA11/NDUFA12/NDUFA13/NDUFA2/NDUFA5/NDUFA6/NDUFA7/NDUFA8…	115
GO:0002181	cytoplasmic translation	105/4292	132/6833	2.18298e-05	0.011206	0.0111488	AARS1/CNBP/CPEB3/CPEB4/DENR/DHX29/DHX36/DNAJC24/DPH5/DPH6/DRG1/EIF2B3/EIF3A/EIF3B/EIF3D/EIF3E/EIF3F/EIF3H/EIF3I/EIF3J/EIF3L/EIF3M/EIF4A1/EIF4A2/EIF4B/EIF4G1/EIF4H/EIF5/FMR1/FTSJ1/HNRNPD/HNRNPU/MTOR/NCBP1/NCBP2/NCK1/NEMF/PABPC1/PAIP1/PKM/RACK1/RPL10/RPL10A/RPL11/RPL12/RPL13A/RPL14/RPL15/RPL17/RPL18A/RPL19/RPL21/RPL22/RPL22L1/RPL23/RPL23A/RPL24/RPL26/RPL26L1/RPL27A/RPL28/RPL29/RPL3/RPL30/RPL31/RPL3…	105
GO:0006164	purine nucleotide biosynthetic process	112/4292	142/6833	2.39502e-05	0.011206	0.0111488	ACACA/ACAT1/ACLY/ACOT7/ACSL3/ACSL4/ACSL5/ACSS2/ADCY7/ADORA2B/ADSL/ADSS2/AK2/AK3/ALDOA/ANTKMT/ATIC/ATP5F1A/ATP5F1C/ATP5F1D/ATP5F1E/ATP5MC1/ATP5MC3/ATP5ME/ATP5MF/ATP5MG/ATP5MJ/ATP5MK/ATP5PD/ATP5PF/ATP6V0C/ATP6V1A/COASY/DCK/DIP2A/DLAT/DMAC2L/ELOVL1/ELOVL6/ENO1/GART/GCDH/GUK1/HACD2/HPRT1/HSD17B12/HTD2/IMPDH1/IMPDH2/MTHFD1/MTHFD2L/NDUFA10/NDUFA11/NDUFA12/NDUFA13/NDUFA2/NDUFA5/NDUFA6/NDUFA7/NDUFA8/NDUF…	112
GO:0046390	ribose phosphate biosynthetic process	117/4292	151/6833	6.90693e-05	0.026441	0.0263058	ACACA/ACAT1/ACLY/ACOT7/ACSL3/ACSL4/ACSL5/ACSS2/ADCY7/ADSL/ADSS2/AK2/AK3/ALDOA/ANTKMT/ATIC/ATP5F1A/ATP5F1C/ATP5F1D/ATP5F1E/ATP5MC1/ATP5MC3/ATP5ME/ATP5MF/ATP5MG/ATP5MJ/ATP5MK/ATP5PD/ATP5PF/ATP6V0C/ATP6V1A/CAD/CMPK1/COASY/CTPS1/DCK/DIP2A/DLAT/DMAC2L/ELOVL1/ELOVL6/ENO1/G6PD/GART/GCDH/HACD2/HPRT1/HSD17B12/HTD2/IMPDH1/IMPDH2/MTHFD1/NDUFA10/NDUFA11/NDUFA12/NDUFA13/NDUFA2/NDUFA5/NDUFA6/NDUFA7/NDUFA8/NDUF…	117
GO:0009206	purine ribonucleoside triphosphate biosynthetic process	66/4292	80/6833	9.55757e-05	0.0309592	0.0308009	ALDOA/ANTKMT/ATP5F1A/ATP5F1C/ATP5F1D/ATP5F1E/ATP5MC1/ATP5MC3/ATP5ME/ATP5MF/ATP5MG/ATP5MJ/ATP5MK/ATP5PD/ATP5PF/ATP6V0C/ATP6V1A/DMAC2L/ENO1/IMPDH1/IMPDH2/NDUFA10/NDUFA11/NDUFA12/NDUFA13/NDUFA2/NDUFA5/NDUFA6/NDUFA7/NDUFA8/NDUFA9/NDUFAB1/NDUFB1/NDUFB10/NDUFB2/NDUFB3/NDUFB4/NDUFB7/NDUFC1/NDUFS1/NDUFS3/NDUFS5/NDUFS7/NDUFS8/NDUFV1/NDUFV2/NDUFV3/NME1/NME2/NME3/NME4/NME7/NUDT2/PARP1/PINK1/PPARGC1A/PRKAG2/…	66
GO:0009205	purine ribonucleoside triphosphate metabolic process	111/4292	144/6833	0.000155091	0.0466493	0.0464108	ADPGK/AK2/AK3/ALDOA/ANTKMT/ARL2/ARNT/ATP5F1A/ATP5F1C/ATP5F1D/ATP5F1E/ATP5IF1/ATP5MC1/ATP5MC3/ATP5ME/ATP5MF/ATP5MG/ATP5MJ/ATP5MK/ATP5PD/ATP5PF/ATP6V0C/ATP6V1A/BAD/CLPX/DDIT4/DMAC2L/ENO1/EP300/FIS1/FOXK2/GAPDH/GNAI3/GPD1/GPI/HK1/HK2/HSPA8/IMPDH1/IMPDH2/INSR/ITPA/MFN1/MLST8/MTOR/NADK/NCOR1/NDUFA10/NDUFA11/NDUFA12/NDUFA13/NDUFA2/NDUFA5/NDUFA6/NDUFA7/NDUFA8/NDUFA9/NDUFAB1/NDUFB1/NDUFB10/NDUFB2/NDUFB3/…	111

### Sheet: Early_progenitors
ID	Description	GeneRatio	BgRatio	pvalue	p.adjust	qvalue	geneID	Count
GO:0002181	cytoplasmic translation	113/4407	132/6833	3.88566e-08	0.000104844	9.58953e-05	AARS1/CNBP/CPEB3/CPEB4/CSDE1/DENR/DHX29/DHX36/DNAJC24/DPH6/DRG1/EIF2B3/EIF2D/EIF2S2/EIF2S3/EIF3A/EIF3B/EIF3D/EIF3E/EIF3F/EIF3H/EIF3I/EIF3J/EIF3K/EIF3L/EIF3M/EIF4A1/EIF4A2/EIF4B/EIF4G1/EIF4H/EIF5/ETF1/FAU/FMR1/HNRNPD/HNRNPU/MCTS1/MIF4GD/NCBP1/NCK1/PABPC1/PKM/RACK1/RBM4/RPL10/RPL10A/RPL11/RPL12/RPL13A/RPL14/RPL15/RPL17/RPL18A/RPL21/RPL22/RPL22L1/RPL23/RPL23A/RPL24/RPL26/RPL26L1/RPL27A/RPL28/RPL29/R…	113
GO:0006412	translation	373/4407	495/6833	4.97953e-08	0.000104844	9.58953e-05	AARS1/AARSD1/ABCF1/ACO1/AGO1/AGO3/AIMP1/AIMP2/AKT1/ALKBH1/APEH/APP/ASCC2/ASCC3/ATF4/ATXN2/AURKAIP1/BTG2/BZW1/BZW2/C1QBP/CALR/CARS1/CASC3/CDC123/CDKAL1/CHCHD1/CIRBP/CNBP/CNOT1/CNOT2/CNOT3/CNOT4/CNOT6/CNOT7/CNOT9/COPS5/CPEB3/CPEB4/CSDE1/CYFIP1/DALRD3/DAP3/DAPK1/DARS1/DDX1/DDX3X/DDX6/DENR/DHX29/DHX36/DIS3/DNAJC24/DNAJC3/DPH6/DRG1/EEF1A1/EEF1B2/EEF1D/EEF1E1/EEF1G/EEF2/EEF2K/EIF1/EIF1AD/EIF1AX/EIF1B/E…	373
GO:0002521	leukocyte differentiation	173/4407	219/6833	1.5806e-06	0.00221864	0.00202927	ABL1/ACIN1/ACTB/ACTL6A/ADAM17/AMBRA1/ANXA1/ANXA2/AP3B1/APP/ARID1B/ATG5/ATM/ATP7A/AZI2/B2M/BAD/BAK1/BAX/BRAF/BRD7/CDC42/CDH17/CDK6/CEACAM1/CEBPG/CHD7/CITED2/CLPTM1/CMTM7/CRACR2A/CTNNB1/DCAF1/DNAJA3/DNAJB9/DROSHA/DUSP10/EGR1/EIF2AK1/EP300/EPHA2/ERBB2/ESRRA/FANCD2/FNIP1/FOS/FOXO3/FOXP1/FZD7/FZD8/GLO1/GPS2/HAX1/HDAC5/HECTD1/HMGB1/HMGB3/HSF1/ID2/IL15/IL18/IL1A/IL4R/IREB2/IRF2BP2/ITGB1/ITGB6/JUN/JUNB/K…	173
GO:0045785	positive regulation of cell adhesion	140/4407	178/6833	2.40235e-05	0.0202326	0.0185057	ABL1/ACTB/ACTL6A/ADAM9/ADGRG1/AFDN/AGR2/AKT1/AMBRA1/ANXA1/AP3B1/ARID1B/ARPC2/ATM/B2M/BAD/BCL10/BRAF/BRD7/C1QBP/CALR/CARMIL1/CCN1/CD276/CD55/CDC42/CDK6/CHST4/CIB1/CITED2/CYRIB/DAG1/DENND6A/DNAJA3/DOCK1/DPP4/DUSP10/EFNB1/EFNB2/EPB41L4B/EPB41L5/EPHA1/ERBB2/FERMT1/FLOT2/FMN1/FOXA1/FOXO3/FRMD5/GCNT2/GFUS/GSK3B/HES1/HMGB1/HSD17B12/HSPD1/HSPH1/HYAL1/IFT74/IL15/IL18/IL1A/IL4R/IL6ST/ITGA2/ITGA3/ITGAV/ITGB…	140
GO:0050870	positive regulation of T cell activation	69/4407	82/6833	6.22353e-05	0.0319506	0.0292235	ABL1/ACTB/ACTL6A/AKT1/AMBRA1/ANXA1/AP3B1/ARID1B/B2M/BAD/BCL10/BRD7/CD276/CD55/CYRIB/DNAJA3/DPP4/DUSP10/EFNB1/EFNB2/FLOT2/FOXO3/HES1/HMGB1/HSPD1/HSPH1/IL15/IL18/IL1A/IL4R/IL6ST/JAK2/LGALS9/LYN/MALT1/MYB/NCK1/NCK2/NFKBIZ/NKAP/PBRM1/PIK3CA/PNP/PPP3CA/PTPN11/PTPN6/RHOA/RPS3/SELENOK/SHB/SIRPA/SLC7A1/SMARCA2/SMARCA4/SMARCC1/SMARCD1/SMARCD2/SMARCE1/SOCS5/SOX4/TFRC/TGFBR2/TYK2/VSIR/VTCN1/XBP1/YES1/ZBTB1/…	69
GO:0046649	lymphocyte activation	215/4407	287/6833	7.3801e-05	0.0319506	0.0292235	ABL1/ACTB/ACTL6A/ADAM17/AHR/AKIRIN2/AKT1/AMBRA1/ANXA1/AP1G1/AP3B1/ARID1B/ATG5/ATM/ATP7A/AZI2/B2M/BAD/BAG6/BAK1/BAX/BCL10/BID/BLOC1S3/BLOC1S6/BRAF/BRD7/BST1/CBLB/CCND3/CD276/CD55/CDH17/CDK6/CDKN1A/CEACAM1/CEBPG/CHD7/CLPTM1/CMTM7/CRACR2A/CTNNB1/CYRIB/DCAF1/DDOST/DLG1/DNAJA3/DNAJB9/DPP4/DROSHA/DUSP10/DUSP3/EFNB1/EFNB2/EGR1/EP300/ERBB2/EXOSC3/EXOSC6/FANCD2/FLOT2/FNIP1/FOXO3/FOXP1/FZD7/FZD8/GLMN/GPS2/…	215
GO:0070972	protein localization to endoplasmic reticulum	43/4407	48/6833	7.40697e-05	0.0319506	0.0292235	ANKRD13C/BAG6/BCAP29/BCAP31/BTF3/CHMP4A/DDRGK1/EDEM1/GABARAPL2/GBF1/GET3/GET4/GPAA1/HERPUD1/HSPA5/INSIG1/INSIG2/KDELR1/KDELR2/MAN1A1/MIA3/RAB10/RAB3GAP2/RTN4/SEC61A1/SEC61B/SEC61G/SEC62/SEC63/SPCS1/SPCS2/SPCS3/SRP14/SRP19/SRP72/SRP9/SRPRA/SSR3/TAPT1/TRAM1/UBAC2/VAPA/ZFAND2B	43
GO:0051093	negative regulation of developmental process	259/4407	351/6833	8.65156e-05	0.0331198	0.0302929	ABCA5/ACTB/ACTL6A/ADIPOR1/AGO1/AKIRIN1/AMOT/ANKRD17/ANKRD26/ANXA1/AP1AR/APP/APPL2/ARF6/ARID4A/ARID4B/ASAP1/ASXL1/AXIN2/B2M/BCL2L1/BCL7B/BCR/BHLHE41/BICRAL/BMPR1A/BMPR2/BNIP3/BRMS1/CALR/CDH1/CDK12/CDK13/CDK6/CDKN1A/CDKN1B/CDKN2B/CEACAM1/CERS2/CFLAR/CIB1/CITED2/CORO1C/CREB3L1/CRIM1/CST3/CTNNA1/CTNNB1/CTR9/DAB1/DAB2IP/DCC/DDB1/DDIT3/DDX6/DNAJB11/DPF2/DTNBP1/DUSP10/DYNLT1/EFNA5/EGFR/EIF4E/EIF4ENIF1/E…	259
GO:0051251	positive regulation of lymphocyte activation	94/4407	117/6833	0.000123698	0.0372066	0.0340309	ABL1/ACTB/ACTL6A/AKIRIN2/AKT1/AMBRA1/ANXA1/AP1G1/AP3B1/ARID1B/B2M/BAD/BCL10/BLOC1S3/BLOC1S6/BRD7/BST1/CD276/CD55/CDKN1A/CYRIB/DNAJA3/DPP4/DUSP10/EFNB1/EFNB2/EXOSC3/EXOSC6/FLOT2/FOXO3/HES1/HMCES/HMGB1/HSPD1/HSPH1/IL15/IL18/IL1A/IL4R/IL6ST/JAK2/LAMP1/LGALS9/LYN/MAD2L2/MALT1/MIF/MSH2/MYB/NCK1/NCK2/NFKBIZ/NKAP/NSD2/PBRM1/PCID2/PELI1/PIK3CA/PNP/PPP3CA/PRKDC/PRLR/PTPN11/PTPN6/RHOA/RIF1/RPS3/SELENOK/SHB…	94
GO:0098609	cell-cell adhesion	229/4407	309/6833	0.000141115	0.0396158	0.0362345	ABL1/ACTB/ACTL6A/ACVR1/ADAM9/AFDN/AJUBA/AKT1/ALCAM/AMBRA1/ANXA1/ANXA2/AP3B1/ARID1B/ATP2C1/B2M/BAD/BAIAP2L1/BCL10/BLOC1S4/BRD7/BSG/CBLB/CCN1/CD164/CD276/CD2AP/CD55/CD9/CDC42EP1/CDH1/CDH17/CDHR3/CEACAM1/CHST4/CITED2/CLDN15/CLDN2/CLDN3/CLDN4/CLIC1/CLSTN1/CNN3/CSRP1/CTNNA1/CTNNB1/CTNND1/CYRIB/DAB1/DCC/DENND6A/DLG1/DLG2/DLG3/DNAJA3/DPP4/DSC2/DSG2/DSP/DUSP10/DUSP3/EFNA5/EFNB1/EFNB2/EGFR/EPB41L5/EPCAM/E…	229
GO:0030029	actin filament-based process	270/4407	369/6833	0.000164311	0.0407009	0.037227	ABI1/ABL1/ABRACL/ACAP2/ACTB/ACTN1/ACTR2/ACTR3/ADD3/AKAP11/AKAP13/ALDOA/ALMS1/AMOT/AMOTL2/ANXA1/AP1AR/ARF6/ARFGEF1/ARFGEF3/ARFIP2/ARHGAP12/ARHGAP18/ARHGAP26/ARHGAP28/ARHGDIB/ARHGEF10L/ARHGEF11/ARHGEF5/ARPC2/ARPC3/ARPC5/ARPC5L/ATP1A1/ATP2A2/ATP2C1/AUTS2/BAIAP2L1/BCAS3/BCR/BIN3/BRAF/BRK1/BST1/C9orf72/CACNB2/CALR/CAP1/CAPG/CAPZA1/CAPZA2/CAPZB/CARMIL1/CAVIN3/CCN2/CD2AP/CDC42/CDC42BPA/CDC42BPB/CDC42EP1…	270
GO:0001667	ameboidal-type cell migration	144/4407	188/6833	0.000200555	0.0469186	0.042914	AAMP/ABL1/ACVR1/ACVR1C/ADAM17/ADAM9/ADIPOR1/AKT1/AKT3/AMOT/AMOTL2/ANXA1/ANXA3/APPL1/APPL2/ARF6/ARHGDIB/ARID5B/ATP5F1A/BCAS3/BMPR2/BRAF/C1QBP/CALR/CAP1/CDC42/CEACAM1/CENPV/CIB1/CLASP2/CLN3/CORO1C/DAB2IP/DOCK1/DPP4/DUSP10/EDN1/EFNB1/EFNB2/EMC10/EPB41L4B/EPB41L5/EPHA2/EPHB4/EVL/FER/FERMT1/FGF18/FOXP1/FUT8/GADD45A/GFUS/GIPC1/GNA12/GPI/GPX1/HBEGF/HDAC5/HIF1A/HMGB1/HMOX1/HYAL1/ID1/IQGAP1/ITGA2/ITGA3/IT…	144

### Sheet: Late_progenitors
ID	Description	GeneRatio	BgRatio	pvalue	p.adjust	qvalue	geneID	Count
GO:0002181	cytoplasmic translation	111/3616	132/6833	2.67481e-14	1.12502e-10	9.8095e-11	AARS1/CNBP/CPEB3/CSDE1/DHX29/DHX36/DHX9/DNAJC24/DPH6/DRG1/EIF2B3/EIF2S2/EIF2S3/EIF3A/EIF3B/EIF3E/EIF3F/EIF3H/EIF3I/EIF3K/EIF3M/EIF4A1/EIF4A2/EIF4B/EIF4G1/EIF5/ETF1/FAU/HNRNPD/HNRNPU/NCBP1/NCBP2/PABPC1/PKM/RACK1/RBM4/RPL10/RPL10A/RPL11/RPL12/RPL13A/RPL14/RPL15/RPL17/RPL18/RPL18A/RPL19/RPL21/RPL22/RPL22L1/RPL23/RPL23A/RPL24/RPL26/RPL26L1/RPL27A/RPL28/RPL29/RPL3/RPL30/RPL31/RPL32/RPL34/RPL35/RPL35A/…	111
GO:0007155	cell adhesion	327/3616	500/6833	3.04701e-09	6.40786e-06	5.58725e-06	AATF/ABL1/ACTB/ACTN1/ACTN4/ACVR1/ADAM10/ADAM17/ADAM9/ADGRG1/AFDN/AGGF1/AGR2/AJUBA/AKIP1/AKT1/AMBRA1/ANK3/ANXA1/ANXA2/APC/APP/ARF6/ARID1A/ARID1B/ARID2/ARL2/ARPC2/ASS1/ATM/ATP2A2/ATP2C1/ATRN/ATXN3/B2M/B4GALT1/BAD/BAIAP2L1/BCAS3/BCL10/BCR/BLOC1S4/BRAF/BSG/BST1/C1QBP/CARMIL1/CASK/CASP3/CBFB/CBLB/CCN1/CCN2/CD151/CD164/CD276/CD2AP/CD44/CD55/CD9/CDC42/CDC42EP1/CDH1/CDH17/CDHR3/CDK6/CEACAM1/CEBPB/CFDP1/C…	327
GO:0030155	regulation of cell adhesion	204/3616	309/6833	1.23913e-06	0.00130295	0.00113609	ABL1/ACTB/ACTN4/ADAM10/ADAM9/ADGRG1/AFDN/AGR2/AKT1/AMBRA1/ANK3/ANXA1/ARID1A/ARID1B/ARID2/ARL2/ARPC2/ASS1/ATM/ATXN3/B2M/BAD/BCAS3/BCL10/BRAF/BST1/C1QBP/CARMIL1/CASK/CASP3/CBFB/CBLB/CCN1/CD164/CD276/CD44/CD55/CD9/CDC42/CDH1/CDK6/CEACAM1/CEBPB/CHST4/CIB1/CITED2/CLASP1/CLASP2/CLDN7/CORO1C/CSK/CYRIB/CYTIP/DAPK3/DDR1/DHPS/DLG1/DNM2/DOCK1/DOCK5/DUSP1/DUSP3/EFNA5/EFNB1/EFNB2/EPB41L4B/EPB41L5/EPCAM/EPHA2/…	204
GO:0034330	cell junction organization	179/3616	269/6833	2.6428e-06	0.00222313	0.00193843	ABHD17B/ABL1/ACTB/ACTN1/ACTR2/ADAM10/ADGRF1/AFDN/AFG3L2/AGRN/AJUBA/ANK3/APBB2/APC/APP/ARF1/ARF6/ARHGAP39/ARL2/BCAS3/BCR/CACNB2/CAPZA1/CAST/CD9/CDC42/CDH1/CDHR3/CFL1/CHCHD10/CLASP1/CLASP2/CLDN2/CLDN4/CLDN7/CLN3/CLSTN1/CORO1C/CRIPT/CSK/CTBP2/CTNNA1/CTNNB1/CTNND1/CTTN/CXADR/CYFIP1/DAPK3/DCTN1/DHX36/DLG1/DNM3/DSG2/DSP/DST/DTNBP1/DUSP3/EEF2K/EFNA5/EFNB2/EIF4G1/EPB41L3/EPB41L5/EPHA2/EPHB3/ERC1/EXT1/FAR…	179
GO:0060429	epithelium development	295/3616	471/6833	6.63868e-06	0.00356006	0.00310415	ABL1/ACADVL/ACAT1/ACTB/ACVR1/ADAM17/ADAM9/AFDN/AGR2/AHI1/AIMP2/AJUBA/AKR1B1/AKT1/AMBRA1/ANXA1/ANXA4/APAF1/AQP3/ARHGAP24/ARHGEF26/ARID4A/ASAH1/ASXL1/ATF4/ATM/ATP7A/ATRX/AXIN2/B4GALT1/BAD/BAX/BCCIP/BCL10/BCR/BDH2/BLTP1/BMPR1A/BMPR2/BTBD7/BTG1/BTRC/C1GALT1/CASP3/CASP6/CBY1/CC2D2A/CCN1/CD151/CD44/CDC42/CDK6/CDKN1B/CDX2/CEACAM1/CEBPB/CHD7/CITED2/CLASP1/CLASP2/CLIC4/CLOCK/CLUAP1/CNN3/CREB1/CSNK2B/CTNNB…	295
GO:0034329	cell junction assembly	114/3616	164/6833	8.82787e-06	0.00378442	0.00329978	ABL1/ACTB/ACTN1/ADGRF1/AFDN/AGRN/AJUBA/APC/APP/ARF6/ARL2/BCAS3/BCR/CAPZA1/CD9/CDC42/CDH1/CDHR3/CLASP1/CLASP2/CLDN2/CLDN4/CLDN7/CLSTN1/CORO1C/CTNNA1/CTNNB1/CTNND1/CTTN/DAPK3/DLG1/DNM3/DST/DUSP3/EEF2K/EFNA5/EFNB2/EIF4G1/EPB41L3/EPB41L5/EPHA2/EPHB3/FARP1/FLRT3/FMN1/GNPAT/GPC4/GRHL2/HOPX/IL1RAP/ILDR1/ITGA2/ITGA6/JUP/LSR/MACF1/MAP4K4/MECP2/MYCBP2/MYO1C/MYO9A/NECTIN1/NPTN/OCLN/OPHN1/PARD3/PARD6B/PATJ/P…	114
GO:0009145	purine nucleoside triphosphate biosynthetic process	62/3616	81/6833	8.99767e-06	0.00378442	0.00329978	ADK/ALDOA/ANTKMT/ATP5F1A/ATP5F1C/ATP5F1D/ATP5MC1/ATP5MC2/ATP5MC3/ATP5MF/ATP5MG/ATP5MJ/ATP5MK/ATP5PB/ATP5PD/ATP5PF/ATP5PO/ATP6V0C/ATP6V1A/DMAC2L/ENO1/IMPDH2/NDUFA1/NDUFA13/NDUFA2/NDUFA5/NDUFA6/NDUFA7/NDUFAB1/NDUFB1/NDUFB10/NDUFB11/NDUFB2/NDUFB3/NDUFB4/NDUFB5/NDUFB6/NDUFB8/NDUFC1/NDUFC2/NDUFS1/NDUFS2/NDUFS3/NDUFS4/NDUFS5/NDUFS7/NDUFS8/NDUFV2/NDUFV3/NME1/NME2/NME3/NME4/NME7/NUDT2/PARP1/PINK1/PPARA/S…	62
GO:0072359	circulatory system development	268/3616	426/6833	1.10031e-05	0.00406147	0.00354135	AAMP/ABL1/ACVR1/ADAM10/ADGRG1/ADGRG6/ADIPOR2/AGGF1/AGO1/AHI1/AHR/AKAP13/AKT1/AKT3/AMOT/AMOTL2/ANP32B/ANXA1/ANXA2/AP1B1/AP2B1/ARHGAP24/ARID2/ASXL1/ATF2/ATM/ATP5IF1/ATP7A/AXIN2/B4GALT1/BAX/BCAS3/BMPR1A/BMPR2/BSG/BTG1/C1GALT1/CACYBP/CASP3/CBY1/CC2D2A/CCN1/CCN2/CDC42/CDKN1A/CDKN1B/CDX2/CEACAM1/CELA1/CEMIP2/CERT1/CHD7/CIB1/CITED2/CLIC4/CLUAP1/CNTRL/CREB1/CREB3L1/CRIP1/CTH/CTNNB1/CXADR/DCTN5/DDAH1/DDIT…	268
GO:2000147	positive regulation of cell motility	148/3616	221/6833	1.15876e-05	0.00406147	0.00354135	AAMP/ABL1/ACTN4/ACVR1/ADAM10/ADAM17/ADAM9/AKT1/AKT3/ANXA1/APC/APP/ARF6/ATM/ATP5F1A/ATP7A/ATP8A1/BCAS3/BMPR2/C1QBP/CARMIL1/CAVIN1/CCAR1/CCN1/CD151/CFAP20/CIB1/CLASP1/CLASP2/CLDN4/CLDN7/CPNE3/CXCL16/DAPK2/DAPK3/DNM1L/DOCK1/DOCK5/EDN1/ELP5/EMC10/EPB41L4B/EPB41L5/EPHA2/F3/FAM83H/FAM89B/FERMT1/FOXP1/GAB1/GCNT2/GNAI2/GPI/GRN/HBEGF/HIF1A/HMGB1/HMOX1/HRAS/IGF1R/IGFBP5/INSR/ITGA2/ITGA3/ITGA6/ITGAV/ITGB1/J…	148
GO:0030855	epithelial cell differentiation	176/3616	269/6833	1.52862e-05	0.00434293	0.00378676	ABL1/ACADVL/ACVR1/ADAM9/AFDN/AGR2/AHI1/AIMP2/AKR1B1/AKT1/ANXA1/ANXA4/AQP3/ARHGEF26/ARID4A/ASAH1/ASXL1/ATF4/ATRX/B4GALT1/BAD/BCCIP/BCR/BDH2/BLTP1/BMPR2/BTG1/C1GALT1/CASP3/CASP6/CDC42/CDK6/CDKN1B/CDX2/CEACAM1/CEBPB/CLIC4/CLOCK/CNN3/CREB1/CTNNB1/CTSB/DMBT1/DNPH1/DSP/E2F4/EHF/ELF3/EPAS1/EPB41L5/EPHA2/ERRFI1/EXPH5/EXT1/EZH2/EZR/FAT1/FLNB/FNDC3A/FOSL2/FOXA1/FRMD6/FRS2/GATA6/GPX1/GRHL2/GSK3A/GSK3B/GSTK1…	176
GO:0009205	purine ribonucleoside triphosphate metabolic process	101/3616	144/6833	1.56254e-05	0.00434293	0.00378676	AK3/ALDOA/ANTKMT/APP/ARL2/ARNT/ATP5F1A/ATP5F1C/ATP5F1D/ATP5IF1/ATP5MC1/ATP5MC2/ATP5MC3/ATP5MF/ATP5MG/ATP5MJ/ATP5MK/ATP5PB/ATP5PD/ATP5PF/ATP5PO/ATP6V0C/ATP6V1A/ATP6V1B2/BAD/DDIT4/DMAC2L/DNM1L/EFL1/EIF6/ENO1/FIS1/FOXK1/GAPDH/GNAI3/GPI/HIF1A/HK1/HSPA8/IMPDH2/INSR/ITPA/MFN1/NDUFA1/NDUFA13/NDUFA2/NDUFA5/NDUFA6/NDUFA7/NDUFAB1/NDUFB1/NDUFB10/NDUFB11/NDUFB2/NDUFB3/NDUFB4/NDUFB5/NDUFB6/NDUFB8/NDUFC1/NDUFC…	101
GO:2001233	regulation of apoptotic signaling pathway	142/3616	212/6833	1.71463e-05	0.00434293	0.00378676	AATF/ACAA2/ACVR1/AKT1/APAF1/ATF3/BAD/BAX/BCL10/BCL2L1/BCLAF1/BIRC6/BOK/CAAP1/CD44/CLU/CRADD/CREB3L1/CSNK2A1/CSNK2A2/CTH/CTNNA1/CTNNB1/CTSC/CTTN/DAPK2/DDIT3/DDX3X/DEPTOR/DNM1L/EEF1E1/EIF2AK3/EIF5A/ENO1/EYA3/FAF1/FBXW7/FIS1/FXN/GCLC/GCLM/GNAI2/GNAI3/GPX1/GSK3B/GSTP1/HDAC1/HERPUD1/HIF1A/HMGB2/HMOX1/ING2/ITGA6/ITGAV/ITPRIP/JAK2/KDM1A/LGALS3/MAGED1/MAL/MAP2K5/MAPK9/MARCHF7/MIF/MUC1/MYC/NCK2/NDUFA13/ND…	142
GO:0006811	ion transport	264/3616	421/6833	1.8239e-05	0.00434293	0.00378676	ABCB7/ABCC1/ABCD3/ABL1/ACTB/ACTN4/AFG3L2/AHCYL1/AHNAK/AKAP9/AKT1/ANK3/ANO10/ANTKMT/ANXA1/ANXA2/APP/ARL6IP5/ATF4/ATOX1/ATP10D/ATP11B/ATP11C/ATP13A3/ATP1B3/ATP2A2/ATP2A3/ATP2B1/ATP2C1/ATP5F1A/ATP5F1C/ATP5F1D/ATP5MC1/ATP5MC2/ATP5MC3/ATP5MF/ATP5MG/ATP5PB/ATP5PD/ATP5PF/ATP5PO/ATP6V0C/ATP6V0E1/ATP6V1A/ATP6V1B2/ATP6V1C1/ATP6V1C2/ATP6V1D/ATP6V1E1/ATP6V1F/ATP6V1G1/ATP7A/ATP8A1/ATP8B1/B2M/BAX/CACHD1/CACNB2…	264
GO:0009144	purine nucleoside triphosphate metabolic process	102/3616	146/6833	1.8586e-05	0.00434293	0.00378676	ADK/AK3/ALDOA/ANTKMT/APP/ARL2/ARNT/ATP5F1A/ATP5F1C/ATP5F1D/ATP5IF1/ATP5MC1/ATP5MC2/ATP5MC3/ATP5MF/ATP5MG/ATP5MJ/ATP5MK/ATP5PB/ATP5PD/ATP5PF/ATP5PO/ATP6V0C/ATP6V1A/ATP6V1B2/BAD/DDIT4/DMAC2L/DNM1L/EFL1/EIF6/ENO1/FIS1/FOXK1/GAPDH/GNAI3/GPI/HIF1A/HK1/HSPA8/IMPDH2/INSR/ITPA/MFN1/NDUFA1/NDUFA13/NDUFA2/NDUFA5/NDUFA6/NDUFA7/NDUFAB1/NDUFB1/NDUFB10/NDUFB11/NDUFB2/NDUFB3/NDUFB4/NDUFB5/NDUFB6/NDUFB8/NDUFC1/N…	102
GO:0040011	locomotion	308/3616	499/6833	2.38241e-05	0.00482479	0.00420692	AAMP/ABCC1/ABHD2/ABL1/ACTN4/ACVR1/ADAM10/ADAM17/ADAM9/ADGRG1/ADIPOR1/AFDN/AJUBA/AKT1/AKT3/AMOT/AMOTL2/ANXA1/APC/APEX1/APP/APPL1/APPL2/ARF6/ARHGAP18/ARHGEF5/ARID2/ARID4A/ATM/ATP5F1A/ATP7A/ATP8A1/B3GNT2/BCAS3/BCR/BMPR1A/BMPR2/BRAF/BSG/BST1/C1QBP/CARMIL1/CAVIN1/CCAR1/CCN1/CD151/CD9/CDH1/CDK6/CEACAM1/CERS2/CFAP20/CHL1/CHST4/CIB1/CITED2/CLASP1/CLASP2/CLDN4/CLDN7/CLIC4/CLN3/CMTM7/CMTM8/CORO1B/CORO1C/CP…	308
GO:0040017	positive regulation of locomotion	148/3616	223/6833	2.40999e-05	0.00482479	0.00420692	AAMP/ABL1/ACTN4/ACVR1/ADAM10/ADAM17/ADAM9/AKT1/AKT3/ANXA1/APC/APP/ARF6/ATM/ATP5F1A/ATP7A/ATP8A1/BCAS3/BMPR2/C1QBP/CARMIL1/CAVIN1/CCAR1/CCN1/CD151/CFAP20/CIB1/CLASP1/CLASP2/CLDN4/CLDN7/CPNE3/CXCL16/DAPK2/DAPK3/DNM1L/DOCK1/DOCK5/EDN1/ELP5/EMC10/EPB41L4B/EPB41L5/EPHA2/F3/FAM83H/FAM89B/FERMT1/FOXP1/GAB1/GCNT2/GNAI2/GPI/GRN/HBEGF/HIF1A/HMGB1/HMOX1/HRAS/IGF1R/IGFBP5/INSR/ITGA2/ITGA3/ITGA6/ITGAV/ITGB1/J…	148
GO:0046034	ATP metabolic process	88/3616	125/6833	4.3722e-05	0.00735579	0.00641379	ALDOA/ANTKMT/APP/ARL2/ARNT/ATP5F1A/ATP5F1C/ATP5F1D/ATP5IF1/ATP5MC1/ATP5MC2/ATP5MC3/ATP5MF/ATP5MG/ATP5MJ/ATP5MK/ATP5PB/ATP5PD/ATP5PF/ATP5PO/ATP6V0C/ATP6V1A/ATP6V1B2/BAD/DDIT4/DMAC2L/DNM1L/EIF6/ENO1/FIS1/FOXK1/GAPDH/GPI/HIF1A/HK1/HSPA8/INSR/NDUFA1/NDUFA13/NDUFA2/NDUFA5/NDUFA6/NDUFA7/NDUFAB1/NDUFB1/NDUFB10/NDUFB11/NDUFB2/NDUFB3/NDUFB4/NDUFB5/NDUFB6/NDUFB8/NDUFC1/NDUFC2/NDUFS1/NDUFS2/NDUFS3/NDUFS4/ND…	88
GO:0010942	positive regulation of cell death	173/3616	268/6833	5.64352e-05	0.00879135	0.00766551	ABL1/AIFM1/AIMP2/ANXA1/APAF1/APC/ARL6IP5/ATF2/ATF3/ATF4/ATF6/ATM/ATP2A2/AXIN2/B4GALT1/BAD/BAX/BCL10/BCLAF1/BNIP3/BNIP3L/BOK/BTG1/C1QBP/CAMK2D/CAPN2/CASP3/CASP6/CCAR1/CCN1/CCN2/CDKN1A/CDKN1B/CELF1/CLU/CRADD/CTNNA1/CTNNB1/CTSC/DAPK2/DAPK3/DDIT3/DDIT4/DDX3X/DIABLO/DNM1L/DNM2/DUSP6/E2F3/EEF1E1/EFNB2/EIF2S1/EIF4G1/EIF5A/FAF1/FAM162A/FBXW7/FIS1/FOS/FOXA1/FOXO3/FOXP1/GADD45A/GATA6/GRN/GSK3A/GSK3B/GSN/HM…	173
GO:0030029	actin filament-based process	231/3616	369/6833	7.22586e-05	0.0101306	0.00883329	ABL1/ABRACL/ACAP2/ACTB/ACTN1/ACTN4/ACTR2/ADD3/AKAP13/AKAP9/ALDOA/AMOT/AMOTL2/ANXA1/ARF1/ARF6/ARFGEF3/ARHGAP17/ARHGAP18/ARHGAP26/ARHGAP28/ARHGEF10L/ARHGEF11/ARHGEF5/ARPC1A/ARPC1B/ARPC2/ARPC3/ARPC5/ATP2A2/ATP2C1/ATXN3/BAIAP2L1/BCAS3/BCR/BRAF/BRK1/BST1/C9orf72/CACNB2/CAMK2D/CAP1/CAPG/CAPZA1/CAPZA2/CAPZB/CARMIL1/CAVIN3/CCN2/CD2AP/CDC42/CDC42BPA/CDC42EP1/CFL1/CGNL1/CLASP1/CLASP2/CLN3/CNN3/CORO1B/CORO1…	231
GO:0052548	regulation of endopeptidase activity	115/3616	171/6833	8.24668e-05	0.0111889	0.009756	ADRM1/AIFM1/AKIRIN2/AKT1/ANP32B/ANXA2/ANXA8/APAF1/APH1A/APLP2/APP/ARL6IP5/ASPH/ATP2A3/BAD/BAX/BCL10/BCL2L13/BEX3/BIRC3/BIRC6/BOK/CAAP1/CASP10/CAST/CCN1/CCN2/CD44/CRADD/CRIM1/CSNK2A1/CST3/CST6/CSTB/DAP/DDX3X/DHCR24/DIABLO/EGLN3/EIF2AK3/F3/FAM162A/FIS1/GAPDH/GPI/GPX1/GSN/HDAC1/HMGB1/HSPD1/HSPE1/IFT57/IGBP1/JAK2/KLF4/LAMTOR5/LGALS9/LGMN/LYN/MALT1/MAP2K5/MAP3K5/MBP/MTCH1/MYC/NCSTN/NDUFA13/NRDC/PARK7/…	115
GO:0042391	regulation of membrane potential	76/3616	107/6833	8.95474e-05	0.0117095	0.0102099	ABL1/AKAP9/AKT1/ANK3/APP/ARL6IP5/ATP1B3/ATP2A2/ATP5IF1/BAD/BAX/BCL2L1/BNIP3/BOK/CACNB2/CALM1/CALM3/CAMK2D/CFTR/CHCHD10/CLIC1/CLN3/CXADR/DLG1/DSC2/DSG2/DSP/EDN1/EIF4A3/FHL1/GCLC/GCLM/GNA14/GSK3A/GSK3B/JUP/KCNE3/KCNMA1/KIF5B/MECP2/MFN1/MTLN/MTMR2/NDUFC2/NDUFS1/NEDD4L/PARK7/PARP1/PINK1/PKP2/PPA2/PRDX3/PRELID1/PSEN1/PTEN/PTK2B/PTPN3/RAB3GAP1/RACK1/RIMS2/SLC25A36/SLC39A8/SLC4A4/SLMAP/SOD1/SOD2/SUMO1/T…	76
GO:0098869	cellular oxidant detoxification	35/3616	43/6833	9.33909e-05	0.0117095	0.0102099	ATP7A/FANCC/GPX1/GPX2/GPX4/GSR/GSTK1/GSTP1/GSTZ1/LTC4S/MGST1/MGST3/NFE2L2/NQO1/NXN/PARK7/PRDX2/PRDX3/PRDX4/PRDX5/PRDX6/PRXL2A/PTGES/S100A9/SELENOF/SELENOS/SELENOW/SESN1/SOD1/SOD2/SRXN1/TP53INP1/TXN/TXNDC17/TXNRD1	35
GO:0045862	positive regulation of proteolysis	135/3616	205/6833	9.51402e-05	0.0117095	0.0102099	ADAM9/ADRM1/AGTPBP1/AIFM1/AKIRIN2/AKT1/ANKIB1/ANP32B/ANXA2/APAF1/APH1A/APP/ARIH1/ARIH2/ARL6IP5/ASPH/ATP2A3/ATP5IF1/ATXN3/AURKAIP1/AXIN2/BAD/BAX/BCL10/BCL2L13/BEX3/BOK/BTRC/CASP10/CCN1/CCN2/CHFR/CLDN4/CLU/COP1/CRADD/CSNK1A1/CSNK1D/CSNK1E/CTSC/DAP/DDX3X/DIABLO/EGLN3/EIF2AK3/ELOB/ENO1/F3/FAM162A/FBXO22/FBXW7/FIS1/GABARAP/GCLC/GRN/GSK3A/GSK3B/GSN/HDAC2/HECTD1/HERPUD1/HMGB1/HSPD1/HSPE1/IFT57/IST1/JAK2…	135
GO:1901798	positive regulation of signal transduction by p53 class mediator	18/3616	19/6833	9.86308e-05	0.0117095	0.0102099	ATM/ATR/DDX5/EEF1E1/EIF5A/HEXIM1/ING4/MYC/RPL11/RPL23/RPL26/RPL37/RPS20/RPS7/SPRED1/SPRED2/UBB/ZNHIT1	18
GO:0050673	epithelial cell proliferation	114/3616	170/6833	0.000106495	0.0121059	0.0105556	ACVR2A/ADAM17/AGGF1/AKT1/AKT3/ARNT/ATF2/ATP5F1A/ATP5IF1/ATP7A/B2M/B4GALT1/BAD/BAX/BCL2L1/BMPR1A/BMPR2/BTBD10/BTRC/CASK/CDC42/CDC73/CDK4/CDK6/CDKN1B/CEACAM1/CEBPB/CTNNB1/CYBA/DLG1/EFNB2/EHF/EMC10/EPHA2/ERRFI1/F3/FBXW7/FERMT1/FMC1/FRS2/FUT2/GLUL/GPX1/GRN/HES1/HIF1A/HMGB1/HMGB2/HMGN1/HMOX1/HNF1B/HRAS/HTRA1/ID1/ID2/IFT57/IFT74/IGFBP5/IHH/JUN/KDM5B/LAMA5/LAMB1/LGR5/LOXL2/MAGED1/MAP2K5/MED1/MYC/NCSTN/N…	114
GO:0010628	positive regulation of gene expression	271/3616	441/6833	0.000116591	0.0125739	0.0109636	ABL1/ADAM17/AFDN/AGPAT2/AGR2/AKIRIN2/AKT1/ANK3/ANXA1/ANXA2/APP/APPL1/ARFGEF2/ARID1A/ARID1B/ARNT/ATF2/ATF3/ATF4/ATM/AXIN2/B2M/BCL10/BMPR1A/BRAF/C1QBP/CCN2/CD276/CD55/CDK6/CEBPB/CEBPG/CELF1/CHUK/CIRBP/CITED2/CLU/CNBP/CPEB3/CSDE1/CTCF/CTNNB1/CYBA/CYRIB/DDIT3/DDX1/DDX3X/DDX5/DENND1B/DHX29/DHX36/DHX9/DNAJB9/DNAJC3/DTNBP1/DYRK1A/EIF2AK3/EIF2AK4/EIF2S3/EIF3E/EIF4A3/EIF4G1/EIF5A/EIF6/ELAVL1/ENO1/EPB41L4B…	271
GO:0022603	regulation of anatomical structure morphogenesis	221/3616	354/6833	0.000132176	0.0138983	0.0121184	ABL1/ACTN4/ACTR2/AGGF1/AGO1/AHI1/AKT3/ALDOA/AMOT/ANXA1/ARHGAP18/ARPC2/ATF2/BCR/BMPR1A/BMPR2/BNIP3/BRAF/BRWD1/BTBD7/BTG1/C1QBP/CAPZB/CARMIL1/CD44/CDC42/CDC42EP1/CDC42SE1/CDC42SE2/CDH1/CDX2/CEACAM1/CELA1/CEMIP2/CFDP1/CFL1/CIB1/CITED2/CLASP1/CLASP2/CLDN4/CORO1B/CORO1C/CREB3L1/CST3/CTNNB1/CYFIP1/CYRIB/DAAM1/DAPK3/DDAH1/DDHD1/DHX36/DIP2B/DLG1/DNM1L/DNM2/DNM3/DNMBP/DOCK1/DOCK5/DTNBP1/EDN1/EEF2K/EFNA5/E…	221
GO:0072593	reactive oxygen species metabolic process	68/3616	95/6833	0.000142612	0.0142815	0.0124526	AATF/ABCB7/ACOX1/ATP5IF1/ATP7A/BCR/BNIP3/BST1/CBS/CCN1/CCN2/CDKN1A/CLCN3/CYBA/DCXR/DDIT4/EDN1/EIF6/FANCC/FOXO3/G6PD/GADD45A/GBF1/GNAI2/GNAI3/GPX1/GSTP1/HIF1A/IMMP2L/INAVA/NDUFA13/NDUFC2/NDUFS1/NDUFS3/NDUFS4/NFE2L2/NNT/NOXO1/NQO1/PARK7/PARL/PDK3/PINK1/PON3/PPARA/PRDX2/PRDX3/PRDX4/PRDX5/PTK2B/RAC1/RFK/RHOA/ROMO1/SESN1/SIRT5/SLC5A3/SOD1/SOD2/STK17A/TGFBR2/THBS1/TIGAR/TP53/TRAP1/TSPO/TUSC2/VDAC1	68
GO:0051241	negative regulation of multicellular organismal process	227/3616	365/6833	0.000150667	0.0144024	0.0125579	ADAM17/ADIPOR1/AGO1/AMOT/ANXA1/ANXA2/ANXA4/ANXA5/APPL2/ARHGAP42/ARID4A/ATF2/ATF4/ATG12/ATP2A2/ATP2B1/AXIN2/B2M/BCR/BMPR1A/BMPR2/C1QBP/CBFB/CD2AP/CD9/CDH1/CDK6/CDKN1B/CEACAM1/CERS2/CITED2/CORO1C/CREB3L1/CSK/CSNK2B/CST3/CTNNA1/CTNNB1/CTSC/CUL4A/CXADR/CYBA/DDIT3/DICER1/DIP2B/DOCK5/DYNLT1/EDN1/EIF2AK3/EPHA2/ERRFI1/EZH2/EZR/FBXW7/FERMT1/FOXA1/FOXP1/FRS2/FXN/G6PD/GADD45A/GATA6/GDF15/GLRX3/GNAI2/GRHL2/G…	227
GO:0007420	brain development	190/3616	301/6833	0.000164296	0.0147027	0.0128198	AARS1/ABL1/ACAT1/ACTB/ADGRG1/ADGRL2/AGTPBP1/AHI1/AKIRIN2/AKT3/ANP32B/APAF1/APP/ARCN1/ARPC5/ATF2/ATM/ATP2B1/ATP5PB/ATP5PF/ATP7A/ATRN/ATRX/ATXN1/B2M/BAD/BAX/BCR/BMPR1A/BNIP3/BOK/BPTF/BTBD3/BTG2/CALM1/CALM2/CALM3/CASP3/CBS/CCDC85C/CCNG1/CDC42/CDH1/CDK6/CEP120/CHD7/CKB/CLN5/CREB1/CSK/CSNK1D/CSNK1E/CSNK2A2/CTNNB1/CTNND1/DCLK2/DDIT4/DNAJB1/DPCD/DPYSL2/DTNBP1/DYNC2H1/DYNLL1/EPHB3/EXT1/EZH2/FANCC/FOXO3/F…	190
GO:0051336	regulation of hydrolase activity	262/3616	427/6833	0.000174881	0.01493	0.0130181	ABHD5/ABL1/ADAP1/ADRM1/AFDN/AGRN/AIFM1/AJUBA/AKIRIN2/AKT1/AMOT/ANP32B/ANXA1/ANXA2/ANXA8/APAF1/APH1A/APLP2/APP/ARAP2/ARHGAP24/ARHGAP27/ARHGAP29/ARHGAP42/ARHGEF26/ARHGEF5/ARL2/ARL6IP5/ASAP1/ASAP2/ASPH/ATP2A3/ATP5IF1/BAD/BAX/BCAR3/BCAS3/BCL10/BCL2L13/BCR/BEX3/BIRC3/BIRC6/BOD1L1/BOK/C9orf72/CAAP1/CALM1/CALM2/CALM3/CAMK2D/CASP10/CAST/CBLB/CCN1/CCN2/CD44/CHP1/CLDN4/CORO1C/CRADD/CRIM1/CSNK2A1/CSNK2B/CST…	262
GO:0046621	negative regulation of organ growth	17/3616	18/6833	0.000177485	0.01493	0.0130181	CITED2/CXADR/FOXP1/FXN/G6PD/GSK3A/JARID2/PPARA/PTEN/STK3/STK4/TGFBR2/TOMM70/VGLL4/WWC1/WWC2/YY1	17
GO:0043516	regulation of DNA damage response, signal transduction by p53 class mediator	22/3616	25/6833	0.000226549	0.0166671	0.0145327	ATM/ATR/CD44/COPS3/DDX5/DYRK1A/EEF1E1/ING4/KDM1A/KMT5A/MARCHF7/MIF/NPM1/PSMD10/PTTG1IP/RPL26/SOX4/SPRED1/SPRED2/TP53/ZMPSTE24/ZNHIT1	22
GO:0070997	neuron death	115/3616	174/6833	0.000247815	0.0176662	0.0154039	AARS1/ABL1/AIFM1/AIMP2/AKT1/AMBRA1/APAF1/APP/ARL6IP5/ATF2/ATF4/ATM/BAD/BAX/BCL2L1/BNIP3/BOK/BRAF/BTBD10/BTG2/CAPN2/CASP3/CEBPB/CHL1/CHP1/CLN3/CLU/CTNNB1/CTSZ/DDIT3/DDIT4/DHCR24/DIABLO/DNAJC5/DTNBP1/EFNB2/EGLN2/EGLN3/EIF2S1/EIF4G1/FAM162A/FBXW7/FOS/FOXO3/FOXQ1/G6PD/GAPDH/GBE1/GCLC/GCLM/GFER/GPI/GPX1/GRN/GSK3A/GSK3B/HDGF/HIF1A/HMOX1/HRAS/IL6ST/JAK2/JUN/KRAS/LGMN/MAP3K5/MAX/MECP2/NCOA7/NCSTN/NDNF/NE…	115
GO:0051050	positive regulation of transport	224/3616	362/6833	0.000256893	0.0180082	0.015702	ABCA5/ABL1/ACTB/ACTN4/ADAM9/AHCYL1/AHI1/AKAP9/AKT1/ANK3/ANKFY1/ANP32B/ANTKMT/ANXA1/ANXA2/AP1G1/AP2M1/APPL1/APPL2/ARF6/ARHGEF5/ARIH2/ATAD1/ATF4/ATP1B3/ATP2B1/ATP2C1/ATP5IF1/ATP8A1/B2M/BAD/BAX/BCAS3/BCR/BOK/BRAF/C2CD5/CACNB2/CADPS2/CALM1/CALM2/CALM3/CASK/CD151/CD2AP/CDC42/CDH1/CEBPB/CFTR/CHCHD10/CHMP2A/CHP1/CIB1/CLASP1/CLASP2/CLN3/CLU/CNKSR3/CRACR2A/CREB1/CSNK2A2/CYBA/DBI/DHX9/DLG1/DNM1L/DNM2/DNM3/…	224
GO:0060322	head development	202/3616	324/6833	0.000284985	0.0194377	0.0169484	AARS1/ABL1/ACAT1/ACTB/ADGRG1/ADGRL2/AGTPBP1/AHI1/AKIRIN2/AKT3/ANP32B/APAF1/APP/ARCN1/ARPC5/ASPH/ATF2/ATM/ATP2B1/ATP5PB/ATP5PF/ATP7A/ATRN/ATRX/ATXN1/B2M/BAD/BAX/BCR/BMPR1A/BNIP3/BOK/BPTF/BRAF/BTBD3/BTG2/CALM1/CALM2/CALM3/CASP3/CBS/CCDC85C/CCNG1/CDC42/CDH1/CDK6/CEP120/CHD7/CKB/CLN5/CREB1/CSK/CSNK1D/CSNK1E/CSNK2A2/CTNNB1/CTNND1/DCLK2/DDIT4/DDX10/DNAJB1/DPCD/DPYSL2/DTNBP1/DYNC2H1/DYNLL1/EPHB3/EXT1/EZ…	202
GO:1901214	regulation of neuron death	98/3616	146/6833	0.000302591	0.0202015	0.0176145	AARS1/ABL1/AIFM1/AIMP2/AKT1/AMBRA1/ATF2/ATF4/ATM/BAD/BAX/BCL2L1/BOK/BRAF/BTBD10/BTG2/CAPN2/CASP3/CEBPB/CHL1/CHP1/CLN3/CLU/CTNNB1/CTSZ/DDIT3/DDIT4/DHCR24/DNAJC5/DTNBP1/EFNB2/EGLN2/EGLN3/EIF2S1/EIF4G1/FBXW7/FOS/FOXO3/FOXQ1/G6PD/GBE1/GCLC/GCLM/GFER/GPI/GRN/GSK3A/GSK3B/HDGF/HIF1A/HMOX1/HRAS/IL6ST/JAK2/JUN/KRAS/LGMN/MAP3K5/MECP2/NCOA7/NDNF/NENF/NF1/NQO1/NR4A2/OXR1/PARK7/PARP1/PICALM/PINK1/PPARA/PRKCI/…	98
GO:0098662	inorganic cation transmembrane transport	142/3616	221/6833	0.000350986	0.0230664	0.0201124	ABCB7/ABL1/ACTN4/AFG3L2/AHNAK/AKAP9/ANK3/ANTKMT/ANXA2/ATP1B3/ATP2A2/ATP2A3/ATP2B1/ATP2C1/ATP5F1A/ATP5F1C/ATP5F1D/ATP5MC1/ATP5MC2/ATP5MC3/ATP5MF/ATP5MG/ATP5PB/ATP5PD/ATP5PF/ATP5PO/ATP6V0C/ATP6V0E1/ATP6V1A/ATP6V1B2/ATP6V1C1/ATP6V1C2/ATP6V1D/ATP6V1E1/ATP6V1F/ATP6V1G1/ATP7A/BAX/CACHD1/CACNB2/CALM1/CALM2/CALM3/CAMK2D/CCN2/CHD7/CHP1/CLCN3/CNKSR3/CNNM2/COX4I1/COX6A1/CRACR2A/CRBN/CUL5/CYBA/DDIT3/DLG1/DMA…	142
GO:0044319	wound healing, spreading of cells	21/3616	24/6833	0.0003802	0.0238675	0.020811	ADAM17/AJUBA/ARHGAP24/CCN1/CD151/CD44/CEACAM1/CLASP1/CLASP2/DDR1/FERMT1/HBEGF/ITGB1/MRTFA/PDCD10/PDPN/PHLDB2/PTEN/RHOA/RHOC/RREB1	21
GO:0090504	epiboly	21/3616	24/6833	0.0003802	0.0238675	0.020811	ADAM17/AJUBA/ARHGAP24/CCN1/CD151/CD44/CEACAM1/CLASP1/CLASP2/DDR1/FERMT1/HBEGF/ITGB1/MRTFA/PDCD10/PDPN/PHLDB2/PTEN/RHOA/RHOC/RREB1	21
GO:0090505	epiboly involved in wound healing	21/3616	24/6833	0.0003802	0.0238675	0.020811	ADAM17/AJUBA/ARHGAP24/CCN1/CD151/CD44/CEACAM1/CLASP1/CLASP2/DDR1/FERMT1/HBEGF/ITGB1/MRTFA/PDCD10/PDPN/PHLDB2/PTEN/RHOA/RHOC/RREB1	21
GO:0048659	smooth muscle cell proliferation	48/3616	65/6833	0.000419055	0.0249362	0.0217428	AKT1/BMPR1A/BMPR2/CDKN1A/CDKN1B/CTNNB1/CYBA/DDIT3/EDN1/FOXP1/FRS2/GNA13/GNAI2/GNAI3/HBEGF/HDAC1/HMOX1/ID2/IGF1R/IGFBP5/IL15/ITGA2/JAK2/JUN/MAP3K5/MNAT1/NAA35/NF1/NPR3/PDGFD/PHB1/POLDIP2/PPARG/PRKDC/PTEN/RBM10/RHOA/RPS6KB1/SF1/SOD2/TCF7L2/TGFBR2/THBS1/TPM1/TRIB1/XRCC5/XRCC6/ZNF143	48
GO:1905475	regulation of protein localization to membrane	58/3616	81/6833	0.00042841	0.0249362	0.0217428	ACTB/ADAM10/AGR2/AKT1/ANK3/AP2M1/APPL1/ARF6/ATP2C1/BCL2L1/C2CD5/CHP1/CIB1/CLN3/CLTC/CRIPT/CSK/DLG1/EPHA2/EZR/FIS1/GOPC/GPC1/GPC4/GSN/HECTD1/HRAS/ITGA3/ITGB1/KIF5B/LGALS3/MAPK8/MESD/MFF/MTCL1/MYO1C/NMT1/NUMB/PDCD5/PICALM/PIK3R1/PPP2R5A/PRKCH/PRKCI/PTPN9/RACK1/RAP1A/SLC5A3/SLC7A11/SPTBN1/SQSTM1/STX4/STX8/TMBIM1/TMEM59/VAMP8/VTI1B/ZDHHC5	58
GO:0042542	response to hydrogen peroxide	53/3616	73/6833	0.000432669	0.0249362	0.0217428	ABL1/ADAM9/AIFM1/ANXA1/APEX1/BAD/BNIP3/CAPN2/CASP3/EDN1/EZH2/FOXO3/FOXP1/FXN/GPX1/HDAC2/HMOX1/KDM6B/MAP1LC3A/MAP3K5/MAPK13/MET/NET1/NFE2L2/NQO1/PARK7/PAWR/PCGF2/PCNA/PDCD10/PDE8A/PDGFD/PINK1/PLEKHA1/PPP1R15B/PPP2CB/PRDX3/PTK2B/RACK1/RELA/RPS3/SDC1/SIRPA/SOD1/SOD2/STK24/STK25/STK26/TRAP1/TXN/TXNIP/UBE3A/ZNF277	53
GO:0050678	regulation of epithelial cell proliferation	95/3616	142/6833	0.000444749	0.0249362	0.0217428	ADAM17/AGGF1/AKT1/AKT3/ARNT/ATF2/ATP5F1A/ATP5IF1/ATP7A/B2M/B4GALT1/BAD/BAX/BMPR1A/BMPR2/CASK/CDC42/CDC73/CDK4/CDK6/CDKN1B/CEACAM1/CTNNB1/CYBA/DLG1/EFNB2/EMC10/ERRFI1/F3/FBXW7/FMC1/FRS2/FUT2/GLUL/GPX1/GRN/HES1/HIF1A/HMGB1/HMGB2/HMGN1/HMOX1/HRAS/HTRA1/ID1/IFT57/IFT74/IHH/JUN/KDM5B/LAMA5/LAMB1/MAGED1/MAP2K5/MED1/MYC/NF1/NFIB/NME1/NME2/NOTCH2/NRARP/NRAS/PDCD10/PDCL3/PHB2/POLD4/PPARG/PRKCA/PRKDC/PTEN/…	95
GO:0006979	response to oxidative stress	145/3616	227/6833	0.000450139	0.0249362	0.0217428	ABCC1/ABL1/ADAM9/AIFM1/AKT1/ANXA1/APEX1/APP/ARL6IP5/ARNT/ATF2/ATF4/ATOX1/ATP2A2/ATP7A/ATRN/BAD/BNIP3/CAPN2/CASP3/CHD6/CHUK/CTNNB1/DHCR24/DIABLO/EDN1/EIF2S1/EPAS1/ERCC8/ERO1A/ETV5/EZH2/FANCC/FBXW7/FOS/FOXO3/FOXP1/FUT8/FXN/G6PD/GCLC/GCLM/GFER/GPX1/GPX2/GPX4/GSR/GSTP1/HDAC2/HIF1A/HMOX1/HMOX2/HNRNPM/IDH1/JAK2/JUN/KDM6B/MAP1LC3A/MAP3K5/MAPK13/MAPK3/MAPK8/MAPK9/MAPKAP1/MET/MGST1/MSRB3/MYEF2/NCOA7/NDUFA…	145
GO:0048646	anatomical structure formation involved in morphogenesis	264/3616	435/6833	0.000450582	0.0249362	0.0217428	AAMP/ABL1/ACTN1/ACVR1/ADAM17/ADAM9/ADGRG1/ADGRG6/ADIPOR2/AGGF1/AGO1/AGTPBP1/AHI1/AKAP13/AKT1/AKT3/AMOT/AMOTL2/ANXA1/ANXA2/APAF1/ARHGAP24/ATF2/ATM/ATP5IF1/ATP7A/ATP8B1/AXIN2/B4GALT1/BCAS3/BCL10/BMPR1A/BMPR2/BSG/BTG1/C1GALT1/CAPN2/CASP3/CC2D2A/CCN1/CCN2/CCNG1/CD9/CDC73/CDX2/CEACAM1/CELA1/CEMIP2/CFTR/CIB1/CITED2/CLASP1/CLASP2/CLIC4/CLUAP1/CNOT1/CREB3L1/CSRP1/CTNNB1/CTR9/DDAH1/DICER1/DOCK1/DOCK5/DUSP…	264
GO:0010712	regulation of collagen metabolic process	12/3616	12/6833	0.000478262	0.0261243	0.0227787	CCN2/CREB3L1/CST3/ERRFI1/HDAC2/IHH/ITGA2/ITGB1/RUNX1/SUCO/VIM/VSIR	12
GO:0006935	chemotaxis	110/3616	168/6833	0.000572932	0.0296396	0.0258439	ABCC1/ADAM10/ADAM17/AMOT/ANXA1/APP/ARHGEF5/B3GNT2/BMPR2/BSG/BST1/C1QBP/CCN1/CHL1/CMTM7/CMTM8/CORO1B/CXADR/CXCL16/CYFIP1/CYRIB/DAPK2/DNM1L/DPYSL2/DUSP1/DUSP3/EDN1/EFNA5/EFNB1/EFNB2/ENAH/EPHA2/EPHB3/EXT1/F3/FEZ2/FLRT3/GAB1/GBF1/HBEGF/HMGB1/HMGB2/HOXB9/HRAS/ITGA2/ITGAV/KIF5B/LAMA5/LAMC2/LGALS3/LGALS9/LGMN/LYN/LYPLA2/MACO1/MAPK3/MCU/MET/MIF/MYCBP2/NECTIN1/NEO1/NFIB/NIBAN2/NOTCH2/NPTN/OPHN1/PALLD/PARV…	110
GO:0042330	taxis	110/3616	168/6833	0.000572932	0.0296396	0.0258439	ABCC1/ADAM10/ADAM17/AMOT/ANXA1/APP/ARHGEF5/B3GNT2/BMPR2/BSG/BST1/C1QBP/CCN1/CHL1/CMTM7/CMTM8/CORO1B/CXADR/CXCL16/CYFIP1/CYRIB/DAPK2/DNM1L/DPYSL2/DUSP1/DUSP3/EDN1/EFNA5/EFNB1/EFNB2/ENAH/EPHA2/EPHB3/EXT1/F3/FEZ2/FLRT3/GAB1/GBF1/HBEGF/HMGB1/HMGB2/HOXB9/HRAS/ITGA2/ITGAV/KIF5B/LAMA5/LAMC2/LGALS3/LGALS9/LGMN/LYN/LYPLA2/MACO1/MAPK3/MCU/MET/MIF/MYCBP2/NECTIN1/NEO1/NFIB/NIBAN2/NOTCH2/NPTN/OPHN1/PALLD/PARV…	110
GO:0042060	wound healing	120/3616	185/6833	0.00057298	0.0296396	0.0258439	ACTB/ADAM17/ADIPOR2/AHNAK/AJUBA/AK3/ANXA1/ANXA2/ANXA5/ANXA8/ARHGAP24/ARL8B/B4GALT1/BLOC1S4/BLOC1S6/C1GALT1C1/CASK/CASP3/CCN1/CD151/CD44/CD9/CDKN1A/CEACAM1/CHMP1A/CHMP2A/CHMP2B/CHMP3/CHMP5/CLASP1/CLASP2/CLDN4/CLIC1/CORO1B/CSRP1/DCBLD2/DDR1/DGKH/DSP/DST/DTNBP1/EDN1/ELK3/EPB41L4B/EXT1/F3/FERMT1/FGFR1OP2/FUNDC2/GNA13/GPX1/HBEGF/HIF1A/HMOX1/HRAS/IL6ST/ITGA2/ITGB1/ITGB6/ITPK1/JAK2/JMJD1C/KANK1/LMAN1/LN…	120
GO:0098754	detoxification	40/3616	53/6833	0.00060051	0.0304307	0.0265336	AKR1B10/ATP7A/ESD/FANCC/GPX1/GPX2/GPX4/GSR/GSTK1/GSTM3/GSTP1/GSTZ1/LTC4S/MGST1/MGST3/MTARC2/NFE2L2/NQO1/NXN/PARK7/PRDX2/PRDX3/PRDX4/PRDX5/PRDX6/PRXL2A/PTGES/S100A9/SELENOF/SELENOS/SELENOW/SESN1/SLC22A18/SOD1/SOD2/SRXN1/TP53INP1/TXN/TXNDC17/TXNRD1	40
GO:0001816	cytokine production	153/3616	242/6833	0.000629769	0.03141	0.0273875	ABL1/ADAM17/ADGRG1/AGPAT2/AKIRIN2/ANXA1/ANXA4/APP/APPL1/APPL2/ARFGEF2/ARNT/ATF2/ATF4/ATG12/ATP2B1/B2M/BCL10/BMPR1A/C1QBP/CAPN2/CD276/CD2AP/CD55/CEACAM1/CEBPB/CEBPG/CHUK/CLU/CSK/CYBA/CYRIB/DDIT3/DDX1/DDX3X/DENND1B/DHX36/DHX9/DICER1/EIF2AK3/ELF1/EOLA1/EPHA2/ERRFI1/EZH2/EZR/F3/FERMT1/FOXP1/GAPDH/GATA6/GSTP1/HDAC2/HIF1A/HILPDA/HK1/HMGB1/HMGB2/HMOX1/HRAS/HSP90AA1/HSPD1/IFNGR1/IGF2BP2/IGF2BP3/IL15/IL1R…	153
GO:0006809	nitric oxide biosynthetic process	20/3616	23/6833	0.000634771	0.03141	0.0273875	AKT1/ASS1/CLU/DDAH1/DNM2/EDN1/GCHFR/HSP90AA1/INSR/JAK2/KLF4/MTARC2/NQO1/PTK2B/RAC1/ROCK2/SIRPA/SMAD3/SOD2/TSPO	20
GO:0010035	response to inorganic substance	151/3616	239/6833	0.000712497	0.0336652	0.0293539	ABL1/ADAM9/AHCYL1/AIFM1/AKT1/ANK3/ANXA1/APEX1/APP/AQP3/ASS1/ATF1/ATF2/ATF4/ATP5F1A/ATP5F1D/ATP7A/ATRX/B2M/BAD/BNIP3/BRAF/BSG/CALM1/CALM2/CALM3/CAMK2D/CAPN2/CASP3/CDH1/CDKN1B/CHUK/CLIC4/CPNE3/CPNE8/CREB1/CRIP1/CUTA/DHX36/DLG2/DNM2/EDN1/EEF2K/EIF2AK3/EIF2S1/EIF4A3/EZH2/FANCC/FOS/FOXO3/FOXP1/FXN/G6PD/GART/GCLC/GPHN/GPI/GPX1/GSK3A/HDAC2/HIF1A/HMOX1/HNRNPD/HOMER1/IMPA2/ITPR3/JUN/JUNB/KCNMA1/KDM6B/LGMN…	151
GO:0090132	epithelium migration	96/3616	145/6833	0.000719582	0.0336652	0.0293539	AAMP/ABL1/ADAM17/ADAM9/ADIPOR1/AKT1/AKT3/AMOT/ANXA1/ARF6/ATP5F1A/BCAS3/BMPR2/CEACAM1/CIB1/CLASP1/CLASP2/CLN3/CORO1B/CORO1C/CSNK2B/DOCK1/DOCK5/EDN1/EFNB2/EMC10/EPB41L4B/EPB41L5/EPHA2/FBXW7/FERMT1/FOXP1/GADD45A/GLUL/GPI/GPX1/GRHL2/GRN/HBEGF/HIF1A/HMGB1/HMOX1/ID1/ITGA2/ITGA3/ITGB1/JUN/JUP/KANK1/KLF4/LGMN/LOXL2/MACF1/MAP2K3/MAP2K5/MAP3K3/MAP4K4/MAPRE2/MECP2/MET/NF1/NFE2L2/NUS1/PATZ1/PDCD10/PFN1/PIK3C…	96
GO:0035239	tube morphogenesis	202/3616	328/6833	0.00073206	0.0336652	0.0293539	AAMP/ABL1/ACVR1/ADGRG1/ADIPOR2/AGGF1/AGO1/AGR2/AHI1/AKT1/AKT3/AMOT/AMOTL2/ANXA1/ANXA2/APAF1/ARHGAP24/ARID2/ATF2/ATP5IF1/B4GALT1/BAX/BCAS3/BCL10/BMPR1A/BMPR2/BSG/BTG1/BTRC/C1GALT1/CASP3/CC2D2A/CCN1/CCN2/CEACAM1/CELA1/CEMIP2/CHD7/CIB1/CITED2/CLIC4/CLUAP1/CREB3L1/CSNK2B/CTNNB1/CTSZ/DDAH1/DDR1/DLG1/EDN1/EFNB2/EIF2AK3/ELK3/EMC10/EPAS1/EPB41L5/EPHA2/EPHB3/EXT1/F3/FBXW7/FMN1/FOXA1/FOXP1/GAB1/GADD45A/GAT…	202
GO:2001057	reactive nitrogen species metabolic process	22/3616	26/6833	0.000733652	0.0336652	0.0293539	AKT1/ASS1/CLU/DDAH1/DNM2/EDN1/GCHFR/HSP90AA1/INSR/JAK2/KLF4/MTARC2/NQO1/POR/PTK2B/RAC1/ROCK2/SELENOS/SIRPA/SMAD3/SOD2/TSPO	22
GO:0042982	amyloid precursor protein metabolic process	32/3616	41/6833	0.000778919	0.0341264	0.0297561	AATF/ADAM10/ADAM17/APH1A/BACE2/CASP3/CLN3/CLU/CSNK1E/DHCR24/DLG1/DYRK1A/FKBP1A/FLOT2/GSK3A/IFNGR1/ITM2B/LYN/NCSTN/PAWR/PICALM/PSEN1/PSENEN/RANBP9/RELA/ROCK2/RTN3/RTN4/SLC2A13/SORL1/SPON1/TMED10	32
GO:0150116	regulation of cell-substrate junction organization	30/3616	38/6833	0.000808481	0.0350564	0.030567	ABL1/ARF6/BCAS3/CLASP1/CLASP2/CORO1C/DAPK3/DUSP3/EFNA5/EPB41L5/FMN1/LAMTOR2/MACF1/MAP4K4/MAPRE2/PEAK1/PHLDB2/PIK3R1/POLDIP2/PTEN/RAC1/RHOA/ROCK2/S100A10/SDC4/SLK/SMAD3/THBS1/VCL/VEGFA	30
GO:0008015	blood circulation	91/3616	137/6833	0.000835254	0.0354856	0.0309413	ABL1/ADCY6/AGTRAP/AKAP9/ARHGAP42/ATP2A2/ATP2A3/ATP2B1/BCR/BMPR2/CACNB2/CALM1/CALM2/CALM3/CAMK2D/CBS/CCN2/CDC42/CEACAM1/CHD7/CTSZ/CXADR/CYBA/DDAH1/DLG1/DNM1L/DOCK5/DSC2/DSG2/DSP/E2F4/EDN1/EPAS1/EXT1/EXT2/GATA6/GCLC/GCLM/GLRX3/GNA13/GPX1/GSK3A/GSN/HBEGF/HMOX1/HOPX/HSP90AA1/ID2/IMMP2L/JAK2/JUP/KCNE3/KCNMA1/LNPEP/MAP2K3/MAP2K6/MECP2/MEF2A/MYOF/NEDD4L/NPR3/OCLN/P2RY2/PDE4D/PIK3C2A/PKP2/PLEC/PPARA/PPAR…	91
GO:0034250	positive regulation of cellular amide metabolic process	73/3616	107/6833	0.000853755	0.0355767	0.0310207	C1QBP/CASP3/CCN1/CIRBP/CLU/CNBP/CPEB3/CSDE1/CSNK1E/DDX3X/DHX29/DHX36/DHX9/DNAJC3/EIF2AK4/EIF2S3/EIF3E/EIF4A3/EIF4G1/EIF5A/EIF6/ELAVL1/FXR1/GCN1/GSK3A/HNRNPD/HNRNPL/HNRNPU/IFNGR1/ITGA2/KHDRBS1/LARP1B/LARP4/LARP4B/METTL5/NCK2/NFE2L2/NPM1/PABPC1/PICALM/PINK1/PKM/PLD1/PLXNB2/POLR2D/POLR2G/PRKDC/PTK2B/RBM3/RBM4/RELA/RHOA/ROCK2/RPL26/RPL5/RPS27L/RPS4X/RPS6KB1/SAMD4A/SERP1/SH3BGRL/SLC2A13/SOX4/SYNCRIP/T…	73
GO:0051402	neuron apoptotic process	82/3616	122/6833	0.000862774	0.0355767	0.0310207	AARS1/ABL1/AIFM1/AMBRA1/APAF1/APP/ATF2/ATF4/ATM/BAX/BCL2L1/BNIP3/BOK/BRAF/BTG2/CASP3/CEBPB/CHL1/CLN3/CTNNB1/DDIT3/DIABLO/DNAJC5/EGLN2/EGLN3/FAM162A/FBXW7/FOXO3/FOXQ1/G6PD/GAPDH/GBE1/GCLC/GCLM/GPI/GPX1/GRN/GSK3A/HDGF/HIF1A/HMOX1/HRAS/IL6ST/JAK2/JUN/KRAS/LGMN/MAX/MECP2/NCSTN/NDNF/NF1/NQO1/NR4A2/OXR1/PARK7/PARP1/PIGT/PINK1/POLB/PRKCI/PSEN1/PTK2B/RASA1/RETREG1/RHOA/SNX6/SOD1/SOD2/SPG11/SRPK2/STAMBP/T…	82
GO:0030036	actin cytoskeleton organization	210/3616	343/6833	0.00090167	0.0365933	0.031907	ABL1/ACTB/ACTN1/ACTN4/ACTR2/ADD3/AKAP13/ALDOA/AMOT/AMOTL2/ANXA1/ARF1/ARF6/ARFGEF3/ARHGAP17/ARHGAP18/ARHGAP26/ARHGAP28/ARHGEF10L/ARHGEF11/ARHGEF5/ARPC1A/ARPC1B/ARPC2/ARPC3/ARPC5/ATP2C1/ATXN3/BAIAP2L1/BCAS3/BCR/BRAF/BRK1/BST1/C9orf72/CAP1/CAPG/CAPZA1/CAPZA2/CAPZB/CARMIL1/CAVIN3/CCN2/CD2AP/CDC42/CDC42BPA/CDC42EP1/CFL1/CGNL1/CLASP1/CLASP2/CLN3/CNN3/CORO1B/CORO1C/COTL1/CSRP1/CTNNA1/CTTN/CXADR/CYFIP1/C…	210
GO:0010631	epithelial cell migration	95/3616	144/6833	0.00091581	0.0366847	0.0319868	AAMP/ABL1/ADAM17/ADAM9/ADIPOR1/AKT1/AKT3/AMOT/ANXA1/ARF6/ATP5F1A/BCAS3/BMPR2/CEACAM1/CIB1/CLASP1/CLASP2/CLN3/CORO1B/CORO1C/CSNK2B/DOCK1/DOCK5/EDN1/EFNB2/EMC10/EPB41L4B/EPB41L5/EPHA2/FBXW7/FERMT1/FOXP1/GADD45A/GLUL/GPI/GPX1/GRN/HBEGF/HIF1A/HMGB1/HMOX1/ID1/ITGA2/ITGA3/ITGB1/JUN/JUP/KANK1/KLF4/LGMN/LOXL2/MACF1/MAP2K3/MAP2K5/MAP3K3/MAP4K4/MAPRE2/MECP2/MET/NF1/NFE2L2/NUS1/PATZ1/PDCD10/PFN1/PIK3C2A/PIK…	95
GO:0062197	cellular response to chemical stress	122/3616	190/6833	0.00092998	0.0369009	0.0321753	ABCC1/ABL1/AIFM1/AKR1B1/AKT1/ANXA1/APEX1/ARL6IP5/ARNT/ATF2/ATF4/ATM/ATP2A2/ATP7A/BAD/BNIP3/CASP3/CHD6/CHUK/CLN3/CTNNB1/DDIT3/DDX3X/DIABLO/EDN1/EIF2AK3/EIF2S1/EPAS1/ERRFI1/ETV5/EZH2/FANCC/FBXW7/FOS/FOXO3/FOXP1/FUT8/FXN/G6PD/GFER/GPX1/GSR/HDAC2/HIF1A/HMOX1/JAK2/JUN/KDM6B/LRRC8D/MAP1LC3A/MAP3K5/MAPK13/MAPK3/MAPK8/MAPK9/MAPKAP1/MET/MGST1/MICU1/NCOA7/NET1/NFAT5/NFE2L2/NQO1/NR4A2/NUDT2/OXR1/P4HB/PARK7/…	122
GO:0003012	muscle system process	89/3616	134/6833	0.000952495	0.037017	0.0322765	AKAP13/AKAP9/ALDOA/APBB2/ARHGAP42/ARHGEF11/ASPH/ATP2A2/ATP2B1/CACNB2/CALM1/CALM2/CALM3/CAMK2D/CCN2/CERT1/CTTN/CYBA/DAPK3/DLG1/DOCK5/DSC2/DSG2/DSP/DTNA/EDN1/ENO1/ERRFI1/EZH2/FOXO3/FOXP1/G6PD/GAMT/GATA6/GLRX3/GSK3A/GSN/HDAC2/HMOX1/HOMER1/HSBP1/HSP90AA1/IGFBP5/IL15/IL6ST/ITGA2/JARID2/JUP/KCNE3/KCNMA1/KDM4A/MAP2K3/MAP2K6/MEF2A/MTPN/MYOF/NEDD4L/NMU/NPNT/PARP1/PDE4D/PDLIM5/PIK3C2A/PKP2/PPARA/PPARG/PPP1…	89
GO:0006749	glutathione metabolic process	19/3616	22/6833	0.00105387	0.0390677	0.0340646	ARL6IP5/G6PD/GCLC/GCLM/GLO1/GPX1/GPX4/GSR/GSTK1/GSTM3/GSTP1/GSTZ1/HAGH/IDH1/NFE2L2/PARK7/SLC7A11/SOD1/SOD2	19
GO:0043523	regulation of neuron apoptotic process	66/3616	96/6833	0.00108791	0.0397893	0.0346938	AARS1/ABL1/AIFM1/AMBRA1/ATF2/ATF4/ATM/BAX/BCL2L1/BOK/BRAF/BTG2/CASP3/CEBPB/CHL1/CLN3/CTNNB1/DDIT3/DNAJC5/EGLN2/EGLN3/FBXW7/FOXO3/FOXQ1/G6PD/GBE1/GCLC/GCLM/GPI/GRN/GSK3A/HDGF/HIF1A/HMOX1/HRAS/IL6ST/JAK2/JUN/KRAS/LGMN/MECP2/NDNF/NF1/NQO1/NR4A2/OXR1/PARK7/PARP1/PINK1/PRKCI/PSEN1/PTK2B/RASA1/RETREG1/RHOA/SNX6/SOD1/SOD2/SRPK2/STAMBP/TOX3/TP53/TRIM2/TYRO3/UBE2M/VPS54	66
GO:0048660	regulation of smooth muscle cell proliferation	45/3616	62/6833	0.0011738	0.0408018	0.0355767	AKT1/BMPR1A/BMPR2/CDKN1A/CDKN1B/CTNNB1/CYBA/EDN1/FOXP1/FRS2/GNA13/GNAI2/GNAI3/HBEGF/HDAC1/HMOX1/ID2/IGF1R/IGFBP5/IL15/ITGA2/JAK2/JUN/MAP3K5/MNAT1/NF1/NPR3/PDGFD/PHB1/PPARG/PRKDC/PTEN/RBM10/RHOA/RPS6KB1/SF1/SOD2/TCF7L2/TGFBR2/THBS1/TPM1/TRIB1/XRCC5/XRCC6/ZNF143	45
GO:0061061	muscle structure development	163/3616	262/6833	0.00123529	0.04237	0.036944	ACTB/ACTN1/ACTN4/ACVR1/AFG3L2/AKAP13/AKIRIN2/AKT1/ARID1A/ARID1B/ARID2/ASS1/ATF3/ATP11A/ATP2A2/BHLHE41/BMPR1A/BMPR2/BTBD1/BTG1/BTG2/CAPN2/CASP3/CBY1/CCNT2/CD164/CD9/CHD7/CITED2/COPS2/CREB1/CSRP1/CTH/CTNNB1/CXADR/DDIT3/DDX17/DDX5/DOCK1/DOCK5/DSP/EDN1/EFNB2/EHD1/EPAS1/EZH2/FBXO22/FHL1/FHL2/FKBP1A/FLNB/FLOT2/FOS/FOXK1/FOXP1/FRG1/FRS2/FXR1/G6PD/GATA6/GDF15/GPC1/GPCPD1/GPX1/GSK3A/H3-3A/HBEGF/HES1/HNRNP…	163
GO:0006887	exocytosis	95/3616	145/6833	0.00128864	0.0437099	0.0381123	ANXA1/ANXA2/AP1G1/ARFGEF2/ARHGAP17/ARL8B/ATP2A2/BCR/BLOC1S6/BRAF/CACNB2/CADPS2/CALM3/CASK/CDK16/CEACAM1/CFTR/CHMP2A/CLASP1/CLASP2/COPS5/CTBP2/DNAJC5/DTNBP1/EXOC1/EXOC2/EXOC4/EXOC5/EXOC6B/EXPH5/FBXL20/GNAI2/GSK3B/HMOX1/ITSN1/LGALS9/LIN7C/LLGL2/LYN/MICAL3/NAPA/NSF/PAK1/PDCD6IP/PIK3C2A/PREPL/PSEN1/RAB10/RAB11A/RAB11B/RAB11FIP1/RAB13/RAB21/RAB25/RAB27B/RAB3GAP1/RAB3IP/RAB5A/RAB7A/RAB8B/RALA/RALB/RAP1…	95
GO:0048041	focal adhesion assembly	34/3616	45/6833	0.00149369	0.0479576	0.041816	ABL1/ACTN1/AJUBA/BCAS3/BCR/CLASP1/CLASP2/CORO1C/CTTN/DAPK3/DUSP3/EFNA5/EPB41L5/FMN1/ITGA2/MACF1/MAP4K4/PEAK1/PHLDB2/POLDIP2/PTEN/PTK2B/PTPRK/RAC1/RHOA/ROCK2/S100A10/SDC4/SLK/SMAD3/THBS1/VCL/VEGFA/WHAMM	34
GO:1902882	regulation of response to oxidative stress	34/3616	45/6833	0.00149369	0.0479576	0.041816	ABL1/AKT1/ATF4/CTNNB1/FBXW7/FOXO3/FOXP1/FUT8/GFER/GPX1/HIF1A/MAPKAP1/MET/NCOA7/NFE2L2/OXR1/P4HB/PARK7/PARP1/PAWR/PDE8A/PINK1/PPIA/RACK1/SESN1/SESN3/SFPQ/SLC7A11/SOD1/SOD2/STK26/TRAP1/TXN/UBQLN1	34
GO:0060548	negative regulation of cell death	284/3616	477/6833	0.00151284	0.0482047	0.0420314	AARS1/AATF/ABL1/ACAA2/ACVR1/AGR2/AHI1/AKR1B1/AKT1/AMBRA1/ANXA1/ANXA4/ANXA5/API5/ARHGAP10/ATF4/BABAM2/BAG1/BAX/BCL10/BCL2L1/BIRC3/BIRC6/BNIP3/BNIP3L/BOK/BRAF/BTBD10/BTG2/CAAP1/CASP3/CAST/CBS/CCN1/CCN2/CCND2/CCNG1/CD44/CDC73/CDKN1B/CEBPB/CFDP1/CFL1/CHL1/CHMP1A/CHMP2A/CHMP2B/CHMP3/CHMP5/CIB1/CITED2/CLDN7/CLN3/CLU/COPS5/CREB3L1/CSNK2A1/CSNK2A2/CTH/CTNNA1/CTNNB1/CTTN/DAD1/DDX3X/DHCR24/DNAJC3/DNAJC5/DT…	284

### Sheet: Absorptive_cells
ID	Description	GeneRatio	BgRatio	pvalue	p.adjust	qvalue	geneID	Count
GO:0046031	ADP metabolic process	13/502	46/6833	1.66197e-05	0.0239877	0.0224167	ALDOA/BAD/ENO1/GAPDH/GPI/PFKL/PGAM1/PGK1/PKM/SLC4A4/TIGAR/TPI1/ZBTB20	13
GO:0042254	ribosome biogenesis	36/502	240/6833	2.59903e-05	0.0239877	0.0224167	AATF/ABCE1/C1QBP/DDX18/DDX21/DDX52/DHX29/EXOSC5/FBL/FTSJ3/HEATR1/HEATR3/LYAR/MAK16/MALSU1/METTL16/MRPL36/MRTO4/MYBBP1A/NIFK/NOL10/NOLC1/NOP16/NOP56/NOP58/PWP1/RBFA/RPL26L1/RPP40/RSL1D1/SPATA5/TMA16/UTP20/UTP23/WDR18/WDR43	36
GO:0006096	glycolytic process	12/502	42/6833	3.11819e-05	0.0239877	0.0224167	ALDOA/ENO1/GAPDH/GPI/PFKL/PGAM1/PGK1/PKM/SLC4A4/TIGAR/TPI1/ZBTB20	12
GO:0006757	ATP generation from ADP	12/502	42/6833	3.11819e-05	0.0239877	0.0224167	ALDOA/ENO1/GAPDH/GPI/PFKL/PGAM1/PGK1/PKM/SLC4A4/TIGAR/TPI1/ZBTB20	12
GO:0001666	response to hypoxia	26/502	151/6833	3.31505e-05	0.0239877	0.0224167	ADM/AQP3/BAD/BMP2/BNIP3/BNIP3L/CBS/CLDN3/CYBA/EGLN3/ENO1/ERO1A/FAM162A/HILPDA/HMOX1/IL1A/ITPR2/NDRG1/P4HB/PGK1/PLAT/PLAU/PLOD2/SLC2A1/TIGAR/VEGFA	26
GO:0006007	glucose catabolic process	7/502	17/6833	0.000112515	0.036432	0.034046	BAD/ENO1/PFKL/PGK1/PKM/TIGAR/TPI1	7
GO:0009988	cell-cell recognition	7/502	17/6833	0.000112515	0.036432	0.034046	ALDOA/CCT3/CCT4/CCT5/CCT7/LGALS3/NEDD9	7
GO:0022604	regulation of cell morphogenesis	23/502	137/6833	0.00013969	0.0388767	0.0363306	ALDOA/C1QBP/CIB1/CLDN3/DNM2/DOCK1/EFNA5/EPS8/F11R/FMNL2/ITGB1BP1/NEDD9/P4HB/PKP2/PLXNB2/RASA1/RHOB/RHOC/RHOQ/RND3/STAU2/VEGFA/ZMPSTE24	23
GO:0071456	cellular response to hypoxia	16/502	79/6833	0.000159684	0.0390482	0.0364909	AQP3/BAD/BNIP3/BNIP3L/CBS/EGLN3/ENO1/ERO1A/FAM162A/HILPDA/HMOX1/NDRG1/P4HB/PGK1/TIGAR/VEGFA	16
GO:0006090	pyruvate metabolic process	13/502	57/6833	0.000189063	0.0402371	0.037602	ALDOA/ENO1/GAPDH/GPI/PDHB/PFKL/PGAM1/PGK1/PKM/SLC4A4/TIGAR/TPI1/ZBTB20	13
GO:0046939	nucleotide phosphorylation	12/502	51/6833	0.000243319	0.0489071	0.0457041	ALDOA/ENO1/GAPDH/GPI/PFKL/PGAM1/PGK1/PKM/SLC4A4/TIGAR/TPI1/ZBTB20	12
GO:1900024	regulation of substrate adhesion-dependent cell spreading	9/502	31/6833	0.000270577	0.0489934	0.0457848	C1QBP/CIB1/DNM2/DOCK1/EFNA5/ITGB1BP1/NEDD9/P4HB/PKP2	9
GO:0030855	epithelial cell differentiation	36/502	269/6833	0.000284373	0.0489934	0.0457848	AFDN/AKR1B1/AQP3/ARHGEF26/BAD/BMP2/BTG1/CEBPB/CLDN3/EXPH5/EZH2/F11R/FER/ID1/ID2/ID3/IL1A/IRF6/KDM5B/KLF4/KRT19/KRT7/KRT80/LGALS3/MET/NFIB/PDE4D/PGK1/PPL/PSAP/RAB25/TIGAR/TUBB/TXNIP/USH1C/VEGFA	36
